# DNA Traces on the Shroud of Turin: Metagenomics of the 1978 Official Sample Collection

**DOI:** 10.64898/2026.03.19.712852

**Authors:** Gianni Barcaccia, Nicola Rambaldi Migliore, Giovanni Gabelli, Vincenzo Agostini, Fabio Palumbo, Elisabetta Moroni, Valeria Nicolini, Liangliang Gao, Grazia Mattutino, Andrew Porter, Pawel Palmowski, Noemi Procopio, Ugo A. Perego, Massimo Iorizzo, Timothy F. Sharbel, Pierluigi Baima Bollone, Antonio Torroni, Andrea Squartini, Alessandro Achilli

## Abstract

This research provides original insights into the diversity of DNA extracted from samples collected in 1978 from the Turin Shroud, revealing its biological complexity through rigorous DNA and metagenomic analyses. Our findings highlight its preservation conditions and environmental interactions, offering valuable perspectives into the identified genetic variants, which originated from multiple biological sources. Several human mitochondrial DNA (mtDNA) lineages were identified, including K1a1b1a, which matches the 1978 official collector’s mitogenome, H2a2 (*i*.*e*. the lineage of the mtDNA reference sequence rRCS), H1b, which is common in Western Eurasia, and H33, which is prevalent in the Near East and frequent among the Druze. Moreover, the reconstructed microbiome of the Shroud reveals a rich tapestry of multiple microbes commonly found on the human epidermis, as well as archaeal communities adapted to high salinity, and fungi including molds. This is indicative of the Shroud’s preservation conditions over the centuries. Additionally, the presence of abundant Mediterranean endemic red coral, various cultivated plants (*e*.*g*. carrot, wheat, corn, bananas, and peanuts) and domesticated animals (*e*.*g*. cattle, pigs, chickens, dogs, and cats) provide a fascinating glimpse into the diverse biological sources of the contaminants that have accumulated on the Turin Shroud over time. Finally, radiocarbon dating of two distinct threads collected from the reliquary provides evidence of their use to repair the Shroud in the years 1534 and 1694 of the Common Era (CE).

**Significance statement:** An in-depth metagenomic analysis was conducted on several linen strands collected from different areas of the body image of the *Man of the Shroud* during the official sampling in 1978. Our analyses revealed several human mtDNA lineages, including one common in Western Eurasia and another prevalent in the Near East. Additionally, the diversity of animal and plant species identified details the significant environmental contamination of the Shroud that likely occurred in recent centuries, particularly following the voyages of Marco Polo and Christopher Columbus. Radiocarbon dating of two distinct textile residuals from the Shroud’s reliquary indicated a time range between 1451 and 1800 CE, overlapping with the period of its repair interventions.
