## Supplementary material for "DNA Traces on the Shroud of Turin: Metagenomics of the 1978 Official Sample Collection": Dataset S3

### Sheet: Samples protein export
Accession	Peptide count	Unique peptides	Confidence score	Mass	Description	C/D12	B12	R58
ACT_CALFI	1	0	12.11	31502	Actin (Fragment) OS=Calanus finmarchicus OX=6837 PE=2 SV=1
ACT_ACEPE	2	0	18.3	39712	Actin (Fragment) OS=Acetabularia peniculus OX=35862 PE=3 SV=1
ACT4_SOLLC	2	0	24.94	37362	Actin-105 (Fragment) OS=Solanum lycopersicum OX=4081 PE=3 SV=1
ACT_CHOCR	2	0	27.19	41647	Actin OS=Chondrus crispus OX=2769 GN=AC PE=2 SV=1
FIBL_BOMMO	1	1	9.97	27823	Fibroin light chain OS=Bombyx mori OX=7091 GN=FIBL PE=1 SV=1	67514.1	0	0
ALBU_HUMAN	1	1	9.54	71317	Albumin OS=Homo sapiens OX=9606 GN=ALB PE=1 SV=2	9338.47	11474.8	2181.42
K22E_HUMAN	1	1	8.6	65678	Keratin, type II cytoskeletal 2 epidermal OS=Homo sapiens OX=9606 GN=KRT2 PE=1 SV=2	0	0	3543.29
ACT2_BOMMO	1	1	11.99	42232	Actin, muscle-type A2 OS=Bombyx mori OX=7091 PE=3 SV=1	25504	107238	17650.7
ACT2_SCHCO	1	1	13.71	42052	Actin-2 OS=Schizophyllum commune OX=5334 GN=ACT2 PE=3 SV=1	23869.5	93461.3	14304
FIBH_BOMMA	1	1	9.11	18429	Fibroin heavy chain (Fragment) OS=Bombyx mandarina OX=7092 GN=FIBH PE=2 SV=2	113100	0	22.6067
K1C9_HUMAN	2	2	16.72	62255	Keratin, type I cytoskeletal 9 OS=Homo sapiens OX=9606 GN=KRT9 PE=1 SV=3	0	1069.25	20995.2
CO1A1_HUMAN;CO1A1_ACRSX	2	2	18.34	139853	Collagen alpha-1(I) chain OS=Homo sapiens OX=9606 GN=COL1A1 PE=1 SV=6	142952	987.767	23414.1
K2C1_HUMAN;K2C1_PANTR	2	2	23.08	66170	Keratin, type II cytoskeletal 1 OS=Homo sapiens OX=9606 GN=KRT1 PE=1 SV=6	3607.43	36922.1	89450.9
ACTM_CIOSA;ACT12_SOLTU;ACT1_PEA;ACTS_ATRMM;ACT1_ECHGR	6	2	119.81	42361	Actin, muscle OS=Ciona savignyi OX=51511 PE=2 SV=1	151510	346504	51692.5
MYH7_HUMAN;MYH6_HUMAN	2	2	22.49	223757	Myosin-7 OS=Homo sapiens OX=9606 GN=MYH7 PE=1 SV=5	44962.2	216256	23035.8
K1C10_CANLF;K1C10_MOUSE;K1C10_RAT	3	3	25.2	57847	Keratin, type I cytoskeletal 10 OS=Canis lupus familiaris OX=9615 GN=KRT10 PE=2 SV=1	149.141	3937.38	27753.3
PRTK_PARAQ;PRTR_PARAQ	16	16	200.86	40560	Proteinase K OS=Parengyodontium album OX=37998 GN=PROK PE=1 SV=2	299490	170118	1.70839e+06
TRY1_BOVIN;SIF2_DROME;TRY1_CHICK	17	17	219.72	26453	Serine protease 1 OS=Bos taurus OX=9913 GN=PRSS1 PE=1 SV=3	1.20676e+08	3.67547e+07	5.52194e+07

### Sheet: Samples peptide export
#	Retention time (min)	Charge	m/z	Measured mass	Mass error (u)	Mass error (ppm)	Score	Sequence	Modifications	Accession	Description	Maximum CV	C/D12	B12	R58
1	2.75318	2	403.213	804.411	0.00184029	2.28776	9.21	SAASLNSR		TRY1_BOVIN	Serine protease 1 OS=Bos taurus OX=9913 GN=PRSS1 PE=1 SV=3	70.5899	1.04839e+07	2.4904e+07	6.22152e+06
23	14.3001	2	765.359	1528.7	0.0036933	2.41598	10.12	LGEDNINVVEGNEQ		TRY1_BOVIN	Serine protease 1 OS=Bos taurus OX=9913 GN=PRSS1 PE=1 SV=3	53.1576	3.92628e+06	7.22375e+06	2.50697e+06
26	19.2132	2	1082.03	2162.05	0.00460718	2.13093	20.52	LGEDNINVVEGNEQFISASK		TRY1_BOVIN	Serine protease 1 OS=Bos taurus OX=9913 GN=PRSS1 PE=1 SV=3	164.534	6.90575e+07	68717.9	2.33526e+06
28	18.5765	2	1082.03	2162.05	0.00516155	2.38734	22.16	LGEDNINVVEGNEQFISASK		TRY1_BOVIN	Serine protease 1 OS=Bos taurus OX=9913 GN=PRSS1 PE=1 SV=3	160.337	750951	560077	2.51507e+07
39	19.2132	3	721.692	2162.05	0.00400553	1.85265	22.08	LGEDNINVVEGNEQFISASK		TRY1_BOVIN	Serine protease 1 OS=Bos taurus OX=9913 GN=PRSS1 PE=1 SV=3	164.49	2.74794e+07	26152	935552
40	18.7572	3	721.692	2162.05	0.00455957	2.10891	22.16	LGEDNINVVEGNEQFISASK		TRY1_BOVIN	Serine protease 1 OS=Bos taurus OX=9913 GN=PRSS1 PE=1 SV=3	160.18	332857	229714	1.06538e+07
32	19.652	2	838.894	1675.77	0.00371757	2.21843	12.63	LGEDNINVVEGNEQF		TRY1_BOVIN	Serine protease 1 OS=Bos taurus OX=9913 GN=PRSS1 PE=1 SV=3	55.6414	3.80702e+06	1.29799e+06	1.93055e+06
8232	19.652	3	559.598	1675.77	0.00369384	2.20426	---	LGEDNINVVEGNEQF		TRY1_BOVIN	Serine protease 1 OS=Bos taurus OX=9913 GN=PRSS1 PE=1 SV=3	91.303	2828.67	90.0811	1586.93
122	20.1597	3	758.393	2272.16	0.00463078	2.03806	19.9	SIVHPSYNSNTLNNDIMLIK		TRY1_BOVIN	Serine protease 1 OS=Bos taurus OX=9913 GN=PRSS1 PE=1 SV=3	97.6125	68145.1	671491	1.5491e+06
5113	20.1597	2	1137.09	2272.16	0.00570328	2.51008	---	SIVHPSYNSNTLNNDIMLIK		TRY1_BOVIN	Serine protease 1 OS=Bos taurus OX=9913 GN=PRSS1 PE=1 SV=3	151.329	0	3777.05	39969.9
145	14.2313	2	636.808	1271.6	0.00302189	2.37645	7.95	LGEDNINVVEGN		TRY1_BOVIN	Serine protease 1 OS=Bos taurus OX=9913 GN=PRSS1 PE=1 SV=3	55.4392	467046	886221	294174
300	17.5354	2	587.83	1173.65	0.00295818	2.52052	8.04	TLNNDIMLIK		TRY1_BOVIN	Serine protease 1 OS=Bos taurus OX=9913 GN=PRSS1 PE=1 SV=3	99.2695	315381	321801	1.60183e+06
375	19.7725	3	763.725	2288.15	0.0047999	2.09772	17.88	SIVHPSYNSNTLNNDIMLIK	[17] Oxidation (M)	TRY1_BOVIN	Serine protease 1 OS=Bos taurus OX=9913 GN=PRSS1 PE=1 SV=3	88.4551	21778.5	320310	539863
403	20.5899	3	763.724	2288.15	0.00435886	1.90497	11.32	SIVHPSYNSNTLNNDIMLIK	[17] Oxidation (M)	TRY1_BOVIN	Serine protease 1 OS=Bos taurus OX=9913 GN=PRSS1 PE=1 SV=3	171.539	2.02943e+06	404.551	12712.8
505	19.9016	3	758.721	2273.14	0.0047828	2.10405	18.14	SIVHPSYNSNTLNNDIMLIK	[14] Deamidated (NQ)	TRY1_BOVIN	Serine protease 1 OS=Bos taurus OX=9913 GN=PRSS1 PE=1 SV=3	141.119	231.287	51394.5	350140
13389	19.9532	2	1137.58	2273.14	0.00617945	2.71847	---	SIVHPSYNSNTLNNDIMLIK	[14] Deamidated (NQ)	TRY1_BOVIN	Serine protease 1 OS=Bos taurus OX=9913 GN=PRSS1 PE=1 SV=3	173.07	2.83433	0.378126	6166.75
1011	20.1855	3	764.054	2289.14	0.00873738	3.8169	18.26	SIVHPSYNSNTLNNDIMLIK	[14] Deamidated (NQ)|[17] Oxidation (M)	TRY1_BOVIN	Serine protease 1 OS=Bos taurus OX=9913 GN=PRSS1 PE=1 SV=3	137.761	696325	28357.3	82992.9
1944	19.2562	3	764.052	2289.13	0.00331761	1.44929	12.12	SIVHPSYNSNTLNNDIMLIK	[14] Deamidated (NQ)|[17] Oxidation (M)	TRY1_BOVIN	Serine protease 1 OS=Bos taurus OX=9913 GN=PRSS1 PE=1 SV=3	147.586	86.8043	10860	96855.9
1372	18.413	2	696.365	1390.72	0.00339063	2.43805	8.26	SNTLNNDIMLIK	[9] Oxidation (M)	TRY1_BOVIN	Serine protease 1 OS=Bos taurus OX=9913 GN=PRSS1 PE=1 SV=3	161.95	667740	292.781	30305.6
4744	16.3738	2	696.365	1390.72	0.00384434	2.76429	7.63	SNTLNNDIMLIK	[9] Oxidation (M)	TRY1_BOVIN	Serine protease 1 OS=Bos taurus OX=9913 GN=PRSS1 PE=1 SV=3	108.906	127974	895.371	48082.1
1417	18.3786	2	688.368	1374.72	0.00307081	2.23377	9.42	SNTLNNDIMLIK		TRY1_BOVIN	Serine protease 1 OS=Bos taurus OX=9913 GN=PRSS1 PE=1 SV=3	143.299	2017.62	47394.7	366825
1944	19.2562	3	764.052	2289.13	0.00331761	1.44929	10.99	SIVHPSYNSNTLNNDIMLIK	[13] Deamidated (NQ)|[17] Oxidation (M)	TRY1_BOVIN	Serine protease 1 OS=Bos taurus OX=9913 GN=PRSS1 PE=1 SV=3	147.586	86.8043	10860	96855.9
2786	11.5123	2	723.357	1444.7	0.00391717	2.71142	7.32	SIVHPSYNSNTLN		TRY1_BOVIN	Serine protease 1 OS=Bos taurus OX=9913 GN=PRSS1 PE=1 SV=3	112.924	934.736	99303.2	289526
3994	16.804	2	967.952	1933.89	0.00504229	2.60734	11.06	SIVHPSYNSNTLNNDIM	[17] Oxidation (M)	TRY1_BOVIN	Serine protease 1 OS=Bos taurus OX=9913 GN=PRSS1 PE=1 SV=3	172.627	388472	0	867.235
10812	16.7352	3	645.637	1933.89	0.00458986	2.37339	---	SIVHPSYNSNTLNNDIM	[17] Oxidation (M)	TRY1_BOVIN	Serine protease 1 OS=Bos taurus OX=9913 GN=PRSS1 PE=1 SV=3	173.135	38890.2	0	10.5459
4899	17.7763	2	959.954	1917.89	0.00517573	2.69866	9.76	SIVHPSYNSNTLNNDIM		TRY1_BOVIN	Serine protease 1 OS=Bos taurus OX=9913 GN=PRSS1 PE=1 SV=3	154.247	10297.4	1281.61	145105
5166	19.2993	2	826.921	1651.83	0.00322332	1.95137	7.45	YNSNTLNNDIMLIK		TRY1_BOVIN	Serine protease 1 OS=Bos taurus OX=9913 GN=PRSS1 PE=1 SV=3	167.408	245.021	416.131	28960.5
12	2.42623	2	419.199	836.384	0.00283402	3.38843	7.18	TTAASACR	[7] Carbamidomethyl (C)	PRTK_PARAQ	Proteinase K OS=Parengyodontium album OX=37998 GN=PROK PE=1 SV=2	166.033	1968.84	6713.81	305150
150	2.52088	2	536.762	1071.51	0.00289503	2.70183	8.95	VAAGNNNADAR		PRTK_PARAQ	Proteinase K OS=Parengyodontium album OX=37998 GN=PROK PE=1 SV=2	98.971	18026.8	5497.74	55730.1
357	2.67575	2	537.253	1072.49	0.0025007	2.33167	9.6	VAAGNNNADAR	[6] Deamidated (NQ)	PRTK_PARAQ	Proteinase K OS=Parengyodontium album OX=37998 GN=PROK PE=1 SV=2	85.9093	18574.9	8271.8	50979.7
1002	2.60692	4	396.672	1582.66	0.00354803	2.24182	---	DGNGHGTHCAGTVGSR	[3] Deamidated (NQ)|[9] Carbamidomethyl (C)	PRTK_PARAQ	Proteinase K OS=Parengyodontium album OX=37998 GN=PROK PE=1 SV=2	173.205	0	0	10772
1487	2.60692	3	528.56	1582.66	0.00334577	2.11402	9.7	DGNGHGTHCAGTVGSR	[3] Deamidated (NQ)|[9] Carbamidomethyl (C)	PRTK_PARAQ	Proteinase K OS=Parengyodontium album OX=37998 GN=PROK PE=1 SV=2	171.662	68.5184	0	11451.7
6812	6.3498	3	528.56	1582.66	0.0048972	3.09429	7.48	DGNGHGTHCAGTVGSR	[3] Deamidated (NQ)|[9] Carbamidomethyl (C)	PRTK_PARAQ	Proteinase K OS=Parengyodontium album OX=37998 GN=PROK PE=1 SV=2	173.205	0	0	18362.4
1765	19.3509	2	1055.53	2109.04	0.00466335	2.21113	10.52	YIADTANKGDLSNIPFGTVN		PRTK_PARAQ	Proteinase K OS=Parengyodontium album OX=37998 GN=PROK PE=1 SV=2	141.502	33678.1	0	231542
2443	19.3681	3	704.021	2109.04	0.00421475	1.99842	---	YIADTANKGDLSNIPFGTVN		PRTK_PARAQ	Proteinase K OS=Parengyodontium album OX=37998 GN=PROK PE=1 SV=2	131.44	18511.9	0	90118
1816	14.3432	2	628.332	1254.65	0.00340852	2.71672	8.51	AAQTNAPWGLAR		PRTK_PARAQ	Proteinase K OS=Parengyodontium album OX=37998 GN=PROK PE=1 SV=2	97.6324	17423.3	149300	353363
3067	19.3337	3	968.784	2903.33	0.0055603	1.91515	14.93	VLDDNGSGQYSTIIAGMDFVASDKNNR	[17] Oxidation (M)|[25] Deamidated (NQ)	PRTK_PARAQ	Proteinase K OS=Parengyodontium album OX=37998 GN=PROK PE=1 SV=2	166.745	2114.2	0	82358
3241	13.7494	3	648.992	1943.95	0.00537279	2.76385	16.91	LQSSGVMVAVAAGNNNADAR		PRTK_PARAQ	Proteinase K OS=Parengyodontium album OX=37998 GN=PROK PE=1 SV=2	173.175	0	15.4175	133706
4960	13.6634	2	972.985	1943.95	0.00634487	3.26391	10.46	LQSSGVMVAVAAGNNNADAR		PRTK_PARAQ	Proteinase K OS=Parengyodontium album OX=37998 GN=PROK PE=1 SV=2	173.205	0	0	48862.8
9185	14.5497	3	648.992	1943.95	0.00521969	2.6851	9.02	LQSSGVMVAVAAGNNNADAR		PRTK_PARAQ	Proteinase K OS=Parengyodontium album OX=37998 GN=PROK PE=1 SV=2	172.315	23.7522	0	6901.12
12432	12.9321	2	972.985	1943.95	0.00630776	3.24482	9.01	LQSSGVMVAVAAGNNNADAR		PRTK_PARAQ	Proteinase K OS=Parengyodontium album OX=37998 GN=PROK PE=1 SV=2	173.205	0	0	3171.08
3767	10.781	2	948.926	1895.84	0.0053575	2.82593	9.5	NYSPASEPSVCTVGASDR	[11] Carbamidomethyl (C)	PRTK_PARAQ	Proteinase K OS=Parengyodontium album OX=37998 GN=PROK PE=1 SV=2	170.629	2055.42	0	204724
5104	21.5794	3	963.453	2887.34	0.00650606	2.25331	19.12	VLDDNGSGQYSTIIAGMDFVASDKNNR	[9] Deamidated (NQ)	PRTK_PARAQ	Proteinase K OS=Parengyodontium album OX=37998 GN=PROK PE=1 SV=2	173.205	0	0	20234
5402	14.326	3	649.32	1944.94	0.00707422	3.63726	12.34	LQSSGVMVAVAAGNNNADAR	[14] Deamidated (NQ)	PRTK_PARAQ	Proteinase K OS=Parengyodontium album OX=37998 GN=PROK PE=1 SV=2	173.205	0	0	15043.7
8259	14.1367	2	973.476	1944.94	0.00522756	2.68779	11.2	LQSSGVMVAVAAGNNNADAR	[14] Deamidated (NQ)	PRTK_PARAQ	Proteinase K OS=Parengyodontium album OX=37998 GN=PROK PE=1 SV=2	173.205	0	0	18936
13086	14.5927	2	973.476	1944.94	0.00584162	3.00351	12.01	LQSSGVMVAVAAGNNNADAR	[14] Deamidated (NQ)	PRTK_PARAQ	Proteinase K OS=Parengyodontium album OX=37998 GN=PROK PE=1 SV=2	173.205	0	0	4737.7
5449	20.0306	3	968.784	2903.33	0.00672761	2.31721	10.53	VLDDNGSGQYSTIIAGMDFVASDKNNR	[9] Deamidated (NQ)|[17] Oxidation (M)	PRTK_PARAQ	Proteinase K OS=Parengyodontium album OX=37998 GN=PROK PE=1 SV=2	172.131	140492	319.497	263.866
6104	18.0947	3	586.29	1755.85	0.00437029	2.489	9.98	VIDTGIEASHPEFEGR		PRTK_PARAQ	Proteinase K OS=Parengyodontium album OX=37998 GN=PROK PE=1 SV=2	173.119	46482.9	0	15.3569
6393	15.5305	3	586.29	1755.85	0.00487702	2.77759	9.67	VIDTGIEASHPEFEGR		PRTK_PARAQ	Proteinase K OS=Parengyodontium album OX=37998 GN=PROK PE=1 SV=2	172.615	68.4139	0	30034.6
8183	13.9301	2	973.476	1944.94	0.00484157	2.48932	13.02	LQSSGVMVAVAAGNNNADAR	[15] Deamidated (NQ)	PRTK_PARAQ	Proteinase K OS=Parengyodontium album OX=37998 GN=PROK PE=1 SV=2	173.205	0	0	2525.18
8259	14.1367	2	973.476	1944.94	0.00522756	2.68779	10.1	LQSSGVMVAVAAGNNNADAR	[15] Deamidated (NQ)	PRTK_PARAQ	Proteinase K OS=Parengyodontium album OX=37998 GN=PROK PE=1 SV=2	173.205	0	0	18936
8360	14.3001	2	973.476	1944.94	0.00511539	2.63011	8.11	LQSSGVMVAVAAGNNNADAR	[15] Deamidated (NQ)	PRTK_PARAQ	Proteinase K OS=Parengyodontium album OX=37998 GN=PROK PE=1 SV=2	173.205	0	0	8458.96
13086	14.5927	2	973.476	1944.94	0.00584162	3.00351	10.87	LQSSGVMVAVAAGNNNADAR	[15] Deamidated (NQ)	PRTK_PARAQ	Proteinase K OS=Parengyodontium album OX=37998 GN=PROK PE=1 SV=2	173.205	0	0	4737.7
8360	14.3001	2	973.476	1944.94	0.00511539	2.63011	10.1	LQSSGVMVAVAAGNNNADAR	[16] Deamidated (NQ)	PRTK_PARAQ	Proteinase K OS=Parengyodontium album OX=37998 GN=PROK PE=1 SV=2	173.205	0	0	8458.96
10200	2.94248	2	621.814	1241.61	0.0026511	2.13521	7.5	VAVAAGNNNADAR		PRTK_PARAQ	Proteinase K OS=Parengyodontium album OX=37998 GN=PROK PE=1 SV=2	173.205	0	0	952.428
195	24.5334	3	1084.55	3250.63	0.00961485	2.95785	20.65	MTQIMFETFNVPAMYVAIQAVLSLYASGR		ACTM_CIOSA	Actin, muscle OS=Ciona savignyi OX=51511 PE=2 SV=1	83.9045	286071	712698	109721
2323	24.5227	4	813.665	3250.63	0.00848256	2.60952	9.75	MTQIMFETFNVPAMYVAIQAVLSLYASGR		ACTM_CIOSA	Actin, muscle OS=Ciona savignyi OX=51511 PE=2 SV=1	72.5503	14377.8	26593.4	4597.95
367	24.5227	3	1089.88	3266.63	0.00945512	2.89447	---	MTQIMFETFNVPAMYVAIQAVLSLYASGR	[1] Oxidation (M)	ACTM_CIOSA	Actin, muscle OS=Ciona savignyi OX=51511 PE=2 SV=1	88.1925	105770	301887	46723.7
3875	24.5227	4	817.664	3266.63	0.00736987	2.25612	14.65	MTQIMFETFNVPAMYVAIQAVLSLYASGR	[1] Oxidation (M)	ACTM_CIOSA	Actin, muscle OS=Ciona savignyi OX=51511 PE=2 SV=1	94.098	3751.91	12119.3	1711.68
898	24.307	5	846.035	4225.14	0.0103485	2.44926	16.94	KYSVWIGGSILASLSTFQQMWITKQEYDEAGPSIVHR		ACTM_CIOSA	Actin, muscle OS=Ciona savignyi OX=51511 PE=2 SV=1	79.499	89277.1	195028	30432.2
2308	24.3156	4	1057.29	4225.14	0.0110916	2.62514	17.87	KYSVWIGGSILASLSTFQQMWITKQEYDEAGPSIVHR		ACTM_CIOSA	Actin, muscle OS=Ciona savignyi OX=51511 PE=2 SV=1	84.5051	35161.3	89195.3	13718.5
1066	24.4532	3	920.822	2759.44	0.00767	2.77955	16.99	KYSVWIGGSILASLSTFQQMWITK	[20] Oxidation (M)	ACTM_CIOSA	Actin, muscle OS=Ciona savignyi OX=51511 PE=2 SV=1	85.8915	27071.4	62280.9	7541.84
1500	24.5124	3	1095.21	3282.62	0.00941288	2.8675	15.33	MTQIMFETFNVPAMYVAIQAVLSLYASGR	[1] Oxidation (M)|[5] Oxidation (M)	ACTM_CIOSA	Actin, muscle OS=Ciona savignyi OX=51511 PE=2 SV=1	112.683	11501.6	72969.4	10662.8
4333	24.5019	4	877.95	3507.77	0.0101232	2.88594	7.63	EKMTQIMFETFNVPAMYVAIQAVLSLYASGR		ACTM_CIOSA	Actin, muscle OS=Ciona savignyi OX=51511 PE=2 SV=1	148.723	0	6220.78	668.042
698	2.7704	2	670.303	1338.59	0.00138787	1.03682	8.04	SSSSGSVGESSSKGP		K1C10_CANLF	Keratin, type I cytoskeletal 10 OS=Canis lupus familiaris OX=9615 GN=KRT10 PE=2 SV=1	124.223	71.3465	3937.38	15842.1
2164	2.90807	2	553.768	1105.52	0.00185218	1.6754	7.57	VTMQNLNDR	[3] Oxidation (M)	K1C10_CANLF	Keratin, type I cytoskeletal 10 OS=Canis lupus familiaris OX=9615 GN=KRT10 PE=2 SV=1	173.205	0	0	5878.22
9031	10.781	2	691.329	1380.64	0.00312066	2.2603	9.59	ALEESNYELEGK		K1C10_CANLF	Keratin, type I cytoskeletal 10 OS=Canis lupus familiaris OX=9615 GN=KRT10 PE=2 SV=1	169.908	77.7945	0	6033
77	2.65853	2	546.756	1091.5	0.00244609	2.24105	10.4	GSGGGSSGGSIGGR		K2C1_HUMAN	Keratin, type II cytoskeletal 1 OS=Homo sapiens OX=9606 GN=KRT1 PE=1 SV=6	98.3457	3607.43	36764.1	85851.1
5242	2.5811	3	693.978	2078.91	0.00440787	2.12028	12.68	GGSGGGGGGSSGGRGSGGGSSGGSIGGR		K2C1_HUMAN	Keratin, type II cytoskeletal 1 OS=Homo sapiens OX=9606 GN=KRT1 PE=1 SV=6	162.405	0	157.976	3599.79
195	24.5334	3	1084.55	3250.63	0.00311485	0.95823	10.67	LTQIMFETFNVPAMYVSIQAVLSLYASGR	[3] Deamidated (NQ)|[10] Deamidated (NQ)	ACT_ACEPE	Actin (Fragment) OS=Acetabularia peniculus OX=35862 PE=3 SV=1	83.9045	286071	712698	109721
2323	24.5227	4	813.665	3250.63	0.00198256	0.6099	---	LTQIMFETFNVPAMYVSIQAVLSLYASGR	[3] Deamidated (NQ)|[10] Deamidated (NQ)	ACT_ACEPE	Actin (Fragment) OS=Acetabularia peniculus OX=35862 PE=3 SV=1	72.5503	14377.8	26593.4	4597.95
4333	24.5019	4	877.95	3507.77	0.00362318	1.0329	7.63	EKLTQIMFETFNVPAMYVSIQAVLSLYASGR	[5] Deamidated (NQ)|[12] Deamidated (NQ)	ACT_ACEPE	Actin (Fragment) OS=Acetabularia peniculus OX=35862 PE=3 SV=1	148.723	0	6220.78	668.042
305	2.76178	2	418.723	835.431	0.000729442	0.873134	8.17	GPAGPQGPR		CO1A1_HUMAN	Collagen alpha-1(I) chain OS=Homo sapiens OX=9606 GN=COL1A1 PE=1 SV=6	146.132	947.123	987.767	16632.8
5380	16.0038	3	654.666	1960.98	0.00447776	2.28344	10.17	SGDRGETGPAGPAGPVGPVGAR		CO1A1_HUMAN	Collagen alpha-1(I) chain OS=Homo sapiens OX=9606 GN=COL1A1 PE=1 SV=6	173.129	140558	0	41.1802
12223	12.2179	3	654.666	1960.98	0.00444764	2.26808	7.24	SGDRGETGPAGPAGPVGPVGAR		CO1A1_HUMAN	Collagen alpha-1(I) chain OS=Homo sapiens OX=9606 GN=COL1A1 PE=1 SV=6	112.435	1396.38	0	3954.14
13073	11.8049	3	654.666	1960.98	0.00464707	2.36978	7.27	SGDRGETGPAGPAGPVGPVGAR		CO1A1_HUMAN	Collagen alpha-1(I) chain OS=Homo sapiens OX=9606 GN=COL1A1 PE=1 SV=6	168.605	50.4503	0	2785.95
507	24.5019	3	1240.27	3717.78	0.0104577	2.81291	12.95	QYFIGVLDIAGFEIFDFNSFEQLCINFTNEK	[24] Carbamidomethyl (C)	MYH7_HUMAN	Myosin-7 OS=Homo sapiens OX=9606 GN=MYH7 PE=1 SV=5	123.471	27128.8	206011	21694.2
5623	24.109	4	743.149	2968.57	0.00639632	2.15469	9.54	GKPEAHFSLIHYAGIVDYNIIGWLQK		MYH7_HUMAN	Myosin-7 OS=Homo sapiens OX=9606 GN=MYH7 PE=1 SV=5	84.1755	17833.4	10244.3	1341.6
797	2.81342	2	541.251	1080.49	0.000962273	0.890592	8.25	STMQELNSR	[3] Oxidation (M)	K1C9_HUMAN	Keratin, type I cytoskeletal 9 OS=Homo sapiens OX=9606 GN=KRT9 PE=1 SV=3	146.072	0	1069.25	8840.74
5950	4.71497	2	616.804	1231.59	0.00379592	3.08213	7.57	SGGGGGGGLGSGGSIR		K1C9_HUMAN	Keratin, type I cytoskeletal 9 OS=Homo sapiens OX=9606 GN=KRT9 PE=1 SV=3	173.205	0	0	6744.5
7038	5.08497	2	616.804	1231.59	0.00376921	3.06044	8.47	SGGGGGGGLGSGGSIR		K1C9_HUMAN	Keratin, type I cytoskeletal 9 OS=Homo sapiens OX=9606 GN=KRT9 PE=1 SV=3	173.205	0	0	5409.93
367	24.5227	3	1089.88	3266.63	-0.0235449	-7.20765	7.76	MTQIMFESFNIPAFYVAIQAVLSLYASGR		ACT_CHOCR	Actin OS=Chondrus crispus OX=2769 GN=AC PE=2 SV=1	88.1925	105770	301887	46723.7
3875	24.5227	4	817.664	3266.63	-0.0256301	-7.846	9.62	MTQIMFESFNIPAFYVAIQAVLSLYASGR		ACT_CHOCR	Actin OS=Chondrus crispus OX=2769 GN=AC PE=2 SV=1	94.098	3751.91	12119.3	1711.68
1500	24.5124	3	1095.21	3282.62	-0.0235871	-7.1854	9.81	MTQIMFESFNIPAFYVAIQAVLSLYASGR	[5] Oxidation (M)	ACT_CHOCR	Actin OS=Chondrus crispus OX=2769 GN=AC PE=2 SV=1	112.683	11501.6	72969.4	10662.8
367	24.5227	3	1089.88	3266.63	0.0207551	6.35372	7.76	MTQIMFETFNVPAMYIAIQAVLSLYASGR	[3] Deamidated (NQ)|[10] Deamidated (NQ)	ACT4_SOLLC	Actin-105 (Fragment) OS=Solanum lycopersicum OX=4081 PE=3 SV=1	88.1925	105770	301887	46723.7
3875	24.5227	4	817.664	3266.63	0.0186699	5.71537	7.37	MTQIMFETFNVPAMYIAIQAVLSLYASGR	[3] Deamidated (NQ)|[10] Deamidated (NQ)	ACT4_SOLLC	Actin-105 (Fragment) OS=Solanum lycopersicum OX=4081 PE=3 SV=1	94.098	3751.91	12119.3	1711.68
1500	24.5124	3	1095.21	3282.62	0.0207129	6.3099	9.81	MTQIMFETFNVPAMYIAIQAVLSLYASGR	[3] Deamidated (NQ)|[10] Deamidated (NQ)|[14] Oxidation (M)	ACT4_SOLLC	Actin-105 (Fragment) OS=Solanum lycopersicum OX=4081 PE=3 SV=1	112.683	11501.6	72969.4	10662.8
1150	24.5334	3	1092.21	3273.62	-0.00294838	-0.900648	13.71	MTQIMFETFNVPAFHVSIQAVLSLYASGR	[5] Oxidation (M)|[10] Deamidated (NQ)	ACT2_SCHCO	Actin-2 OS=Schizophyllum commune OX=5334 GN=ACT2 PE=3 SV=1	98.4673	23869.5	93461.3	14304
1395	24.5334	3	1105.19	3312.55	-0.0148771	-4.49109	11.99	MTQIMFETFNCPAMYVAIQAVLSLYASGR	[10] Deamidated (NQ)|[11] Carbamidomethyl (C)	ACT2_BOMMO	Actin, muscle-type A2 OS=Bombyx mori OX=7091 PE=3 SV=1	98.9647	25504	107238	17650.7
1500	24.5124	3	1095.21	3282.62	0.0272129	8.29005	12.11	MTQIMFETFNMPAMYVAIQAVLSLYASGR		ACT_CALFI	Actin (Fragment) OS=Calanus finmarchicus OX=6837 PE=2 SV=1	112.683	11501.6	72969.4	10662.8
3073	2.7962	2	794.846	1587.68	0.00141543	0.891511	8.6	GGSSSGGGYGSGGGGSSSVK		K22E_HUMAN	Keratin, type II cytoskeletal 2 epidermal OS=Homo sapiens OX=9606 GN=KRT2 PE=1 SV=2	173.205	0	0	3543.29
4447	24.3241	3	830.769	2489.28	0.00612897	2.46215	9.54	ALVLIAFAQYLQQCPFEDHVK	[14] Carbamidomethyl (C)	ALBU_HUMAN	Albumin OS=Homo sapiens OX=9606 GN=ALB PE=1 SV=2	63.9327	7347.45	9957.87	1924.33
8780	24.3328	4	623.328	2489.28	0.00484755	1.94737	---	ALVLIAFAQYLQQCPFEDHVK	[14] Carbamidomethyl (C)	ALBU_HUMAN	Albumin OS=Homo sapiens OX=9606 GN=ALB PE=1 SV=2	71.4054	1991.02	1516.96	257.086
5017	16.8384	2	731.869	1461.72	0.00372367	2.54746	9.11	DASGAVIEEEITTK		FIBH_BOMMA	Fibroin heavy chain (Fragment) OS=Bombyx mandarina OX=7092 GN=FIBH PE=2 SV=2	173.153	113100	0	22.6067
10652	13.3278	2	808.389	1614.76	0.00315198	1.95198	9.97	GVGNGNDATGLVANAQR	[4] Deamidated (NQ)|[6] Deamidated (NQ)	FIBL_BOMMO	Fibroin light chain OS=Bombyx mori OX=7091 GN=FIBL PE=1 SV=1	173.205	67514.1	0	0

### Sheet: Negatives protein export
Accession	Peptide count	Unique peptides	Confidence score	Mass	Description	Neg1	Neg2
CH602_METCA	1	0	20.64	57520	Chaperonin GroEL 2 OS=Methylococcus capsulatus (strain ATCC 33009 / NCIMB 11132 / Bath) OX=243233 GN=groEL2 PE=3 SV=1
ACT1_OXYTR	2	0	26.85	42366	Actin, cytoplasmic OS=Oxytricha trifallax OX=94289 PE=3 SV=1
ACT_CHOCR	1	0	19.32	41647	Actin OS=Chondrus crispus OX=2769 GN=AC PE=2 SV=1
RL7_CITK8	1	1	43.11	12320	Large ribosomal subunit protein bL12 OS=Citrobacter koseri (strain ATCC BAA-895 / CDC 4225-83 / SGSC4696) OX=290338 GN=rplL PE=3 SV=1	921.007	257642
ADH1_CANAX	1	1	18.84	37255	Alcohol dehydrogenase 1 OS=Candida albicans OX=5476 GN=ADH1 PE=1 SV=1	0	10532.6
TITIN_HUMAN;TITIN_MOUSE	1	1	12.91	3842904	Titin OS=Homo sapiens OX=9606 GN=TTN PE=1 SV=4	0	19954.6
RL1_AERHH	1	1	45.53	24585	Large ribosomal subunit protein uL1 OS=Aeromonas hydrophila subsp. hydrophila (strain ATCC 7966 / DSM 30187 / BCRC 13018 / CCUG 14551 / JCM 1027 / KCTC 2358 / NCIMB 9240 / NCTC 8049) OX=380703 GN=rplA PE=3 SV=1	0	33206.8
RL25_RHIME	1	1	28.29	22147	Large ribosomal subunit protein bL25 OS=Rhizobium meliloti (strain 1021) OX=266834 GN=rplY PE=3 SV=1	0	33445.6
ENOA_HUMAN	1	1	37.07	47481	Alpha-enolase OS=Homo sapiens OX=9606 GN=ENO1 PE=1 SV=2	17308.9	34159.2
SLYD_ECOLI	1	1	24.76	21182	FKBP-type peptidyl-prolyl cis-trans isomerase SlyD OS=Escherichia coli (strain K12) OX=83333 GN=slyD PE=1 SV=1	103187	0
EF1A_CRYPV	1	1	52.14	48416	Elongation factor 1-alpha OS=Cryptosporidium parvum OX=5807 PE=2 SV=1	0	130300
K1C10_HUMAN	1	1	44.15	59020	Keratin, type I cytoskeletal 10 OS=Homo sapiens OX=9606 GN=KRT10 PE=1 SV=6	36258.8	0
ADT1_BOVIN	1	1	39.36	33174	ADP/ATP translocase 1 OS=Bos taurus OX=9913 GN=SLC25A4 PE=1 SV=3	0	15566
EFTU_ACHLI	1	1	13.01	42881	Elongation factor Tu OS=Acholeplasma laidlawii (strain PG-8A) OX=441768 GN=tuf PE=3 SV=1	150.363	27464.3
ACT2_BOMMO	1	1	80.08	42232	Actin, muscle-type A2 OS=Bombyx mori OX=7091 PE=3 SV=1	359904	416260
CH60_BLOFL;CH601_VIBCH;CH60_ALIF1	2	1	81.9	57756	Chaperonin GroEL OS=Blochmanniella floridana OX=203907 GN=groEL PE=3 SV=1	653948	449378
MYH7_HUMAN	2	1	50.38	223757	Myosin-7 OS=Homo sapiens OX=9606 GN=MYH7 PE=1 SV=5	107382	134588
MYSS_CHICK;MYH1_BOVIN	2	1	38.78	223976	Myosin heavy chain, skeletal muscle, adult OS=Gallus gallus OX=9031 PE=1 SV=4	62030.4	0
MYH7_BOVIN;MYH6_RAT;MYH6_HUMAN	3	1	113.96	223889	Myosin-7 OS=Bos taurus OX=9913 GN=MYH7 PE=1 SV=1	0	58437
MYG_GORBE	1	1	45.81	17220	Myoglobin OS=Gorilla gorilla beringei OX=499232 GN=MB PE=1 SV=2	220918	236907
K2C1_HUMAN;K2C1_CANLF	2	2	97.74	66170	Keratin, type II cytoskeletal 1 OS=Homo sapiens OX=9606 GN=KRT1 PE=1 SV=6	284845	530.962
TPIS_ECODH	2	2	88.91	27126	Triosephosphate isomerase OS=Escherichia coli (strain K12 / DH10B) OX=316385 GN=tpiA PE=1 SV=1	222994	38058
ACTM_CIOSA;ACT12_SOLTU;ACTS_ATRMM;ACT1_ECHGR;ACT1_PEA	7	4	507.79	42361	Actin, muscle OS=Ciona savignyi OX=51511 PE=2 SV=1	1.94097e+06	2.56306e+06
TRY1_BOVIN;TRY1_CHICK;TRY1_GADMO;TRY1_HUMAN;DDN1_BOVIN;SIF2_DROME;TMPSD_HUMAN	17	17	917.93	26453	Serine protease 1 OS=Bos taurus OX=9913 GN=PRSS1 PE=1 SV=3	6.7011e+07	4.47043e+07

### Sheet: Negatives peptide export
#	Retention time (min)	Charge	m/z	Measured mass	Mass error (u)	Mass error (ppm)	Score	Sequence	Modifications	Accession	Description	Maximum CV	Neg1	Neg2
1	2.75323	2	403.213	804.412	0.00256787	3.19225	50.56	SAASLNSR		TRY1_BOVIN	Serine protease 1 OS=Bos taurus OX=9913 GN=PRSS1 PE=1 SV=3	140.661	4.67043e+07	125920
9	20.2629	2	577.292	1152.57	0.00257367	2.23299	89.64	SSGTSYPDVLK		TRY1_BOVIN	Serine protease 1 OS=Bos taurus OX=9913 GN=PRSS1 PE=1 SV=3	141.405	1979.56	3.40138e+07
23	2.82208	2	403.706	805.397	0.0041777	5.18716	47.8	SAASLNSR	[6] Deamidated (NQ)	TRY1_BOVIN	Serine protease 1 OS=Bos taurus OX=9913 GN=PRSS1 PE=1 SV=3	140.574	2.35676e+06	7083.81
586	7.41678	2	403.705	805.396	0.00321953	3.99746	32.67	SAASLNSR	[6] Deamidated (NQ)	TRY1_BOVIN	Serine protease 1 OS=Bos taurus OX=9913 GN=PRSS1 PE=1 SV=3	129.399	40365.9	909290
25	20.6243	2	453.757	905.499	0.00201984	2.23065	13.24	NKPGVYTK		TRY1_BOVIN	Serine protease 1 OS=Bos taurus OX=9913 GN=PRSS1 PE=1 SV=3	141.421	0	2.53797e+06
54	14.1969	2	765.359	1528.7	0.00374425	2.44931	50.51	LGEDNINVVEGNEQ		TRY1_BOVIN	Serine protease 1 OS=Bos taurus OX=9913 GN=PRSS1 PE=1 SV=3	141.048	9.54794e+06	12623.1
320	15.1434	2	765.359	1528.7	0.00351452	2.29903	51.21	LGEDNINVVEGNEQ		TRY1_BOVIN	Serine protease 1 OS=Bos taurus OX=9913 GN=PRSS1 PE=1 SV=3	128.315	141768	2.91778e+06
229	14.1023	2	636.808	1271.6	0.00302335	2.3776	42.74	LGEDNINVVEGN		TRY1_BOVIN	Serine protease 1 OS=Bos taurus OX=9913 GN=PRSS1 PE=1 SV=3	140.946	1.2872e+06	2165.02
1090	15.0229	2	636.809	1271.6	0.00307162	2.41556	42.02	LGEDNINVVEGN		TRY1_BOVIN	Serine protease 1 OS=Bos taurus OX=9913 GN=PRSS1 PE=1 SV=3	137.429	5768.11	402866
272	20.4178	2	838.893	1675.77	0.00313848	1.87286	20.29	LGEDNINVVEGNEQF		TRY1_BOVIN	Serine protease 1 OS=Bos taurus OX=9913 GN=PRSS1 PE=1 SV=3	141.014	1905.19	1.32049e+06
318	18.0946	2	587.83	1173.65	0.00310177	2.64286	90.39	TLNNDIMLIK		TRY1_BOVIN	Serine protease 1 OS=Bos taurus OX=9913 GN=PRSS1 PE=1 SV=3	140.593	1.58735e+06	4659.84
404	20.2801	3	758.393	2272.16	0.00526123	2.31553	40.57	SIVHPSYNSNTLNNDIMLIK		TRY1_BOVIN	Serine protease 1 OS=Bos taurus OX=9913 GN=PRSS1 PE=1 SV=3	141.421	1.04087e+06	0
461	23.0334	3	758.393	2272.16	0.00449058	1.97635	17.44	SIVHPSYNSNTLNNDIMLIK		TRY1_BOVIN	Serine protease 1 OS=Bos taurus OX=9913 GN=PRSS1 PE=1 SV=3	139.891	3096.2	569272
596	18.7141	2	1082.03	2162.05	0.00573115	2.6508	100.86	LGEDNINVVEGNEQFISASK		TRY1_BOVIN	Serine protease 1 OS=Bos taurus OX=9913 GN=PRSS1 PE=1 SV=3	141.421	1.70805e+06	0
737	18.783	3	721.692	2162.05	0.00504287	2.33245	78.23	LGEDNINVVEGNEQFISASK		TRY1_BOVIN	Serine protease 1 OS=Bos taurus OX=9913 GN=PRSS1 PE=1 SV=3	141.421	683470	0
859	21.1663	2	1082.03	2162.05	0.00539008	2.49304	32.53	LGEDNINVVEGNEQFISASK		TRY1_BOVIN	Serine protease 1 OS=Bos taurus OX=9913 GN=PRSS1 PE=1 SV=3	139.811	2398.88	418821
955	21.1405	3	721.692	2162.05	0.00483833	2.23784	---	LGEDNINVVEGNEQFISASK		TRY1_BOVIN	Serine protease 1 OS=Bos taurus OX=9913 GN=PRSS1 PE=1 SV=3	141.421	0	199590
648	18.1463	2	559.269	1116.52	0.00278224	2.49189	48.31	SIVHPSYNSN		TRY1_BOVIN	Serine protease 1 OS=Bos taurus OX=9913 GN=PRSS1 PE=1 SV=3	141.274	520.333	998541
665	16.3394	2	595.828	1189.64	0.00293762	2.46934	37.61	TLNNDIMLIK	[7] Oxidation (M)	TRY1_BOVIN	Serine protease 1 OS=Bos taurus OX=9913 GN=PRSS1 PE=1 SV=3	141.421	873025	0
836	19.8155	3	763.725	2288.15	0.00547823	2.39418	27.93	SIVHPSYNSNTLNNDIMLIK	[17] Oxidation (M)	TRY1_BOVIN	Serine protease 1 OS=Bos taurus OX=9913 GN=PRSS1 PE=1 SV=3	141.421	365670	0
881	20.4608	2	533.776	1065.54	0.00241056	2.2623	28.05	SGTSYPDVLK		TRY1_BOVIN	Serine protease 1 OS=Bos taurus OX=9913 GN=PRSS1 PE=1 SV=3	141.421	0	244408
1045	15.195	2	423.742	845.47	0.00236336	2.79533	47.52	NDIMLIK		TRY1_BOVIN	Serine protease 1 OS=Bos taurus OX=9913 GN=PRSS1 PE=1 SV=3	141.421	305954	0
1091	18.6195	2	688.368	1374.72	0.00336857	2.45037	55.34	SNTLNNDIMLIK		TRY1_BOVIN	Serine protease 1 OS=Bos taurus OX=9913 GN=PRSS1 PE=1 SV=3	141.421	352609	0
2782	20.934	2	616.777	1231.54	0.00264771	2.14993	47.64	MFCAGYLEGGK	[3] Carbamidomethyl (C)	TRY1_BOVIN	Serine protease 1 OS=Bos taurus OX=9913 GN=PRSS1 PE=1 SV=3	141.421	0	19029.9
19	24.5314	3	1084.55	3250.63	0.00979999	3.0148	106.83	MTQIMFETFNVPAMYVAIQAVLSLYASGR		ACTM_CIOSA	Actin, muscle OS=Ciona savignyi OX=51511 PE=2 SV=1	5.86902	1.70971e+06	1.85776e+06
396	24.5314	4	813.665	3250.63	0.00777612	2.39219	26.71	MTQIMFETFNVPAMYVAIQAVLSLYASGR		ACTM_CIOSA	Actin, muscle OS=Ciona savignyi OX=51511 PE=2 SV=1	7.4265	65010.7	72217
35	24.4492	3	915.49	2743.45	0.00830149	3.02594	47.27	KYSVWIGGSILASLSTFQQMWITK		ACTM_CIOSA	Actin, muscle OS=Ciona savignyi OX=51511 PE=2 SV=1	50.267	532057	1.11886e+06
38	24.489	3	872.792	2615.35	0.00776322	2.96834	55.26	YSVWIGGSILASLSTFQQMWITK		ACTM_CIOSA	Actin, muscle OS=Ciona savignyi OX=51511 PE=2 SV=1	3.12183	700077	731682
144	24.5206	3	1089.88	3266.63	0.00908983	2.78264	74.73	MTQIMFETFNVPAMYVAIQAVLSLYASGR	[5] Oxidation (M)	ACTM_CIOSA	Actin, muscle OS=Ciona savignyi OX=51511 PE=2 SV=1	8.82105	429521	486667
1200	24.5206	4	817.664	3266.63	0.00895037	2.73995	---	MTQIMFETFNVPAMYVAIQAVLSLYASGR	[5] Oxidation (M)	ACTM_CIOSA	Actin, muscle OS=Ciona savignyi OX=51511 PE=2 SV=1	14.7631	17386.4	21439.5
144	24.5206	3	1089.88	3266.63	0.00908983	2.78264	---	MTQIMFETFNVPAMYVAIQAVLSLYASGR	[1] Oxidation (M)	ACTM_CIOSA	Actin, muscle OS=Ciona savignyi OX=51511 PE=2 SV=1	8.82105	429521	486667
1200	24.5206	4	817.664	3266.63	0.00895037	2.73995	52.49	MTQIMFETFNVPAMYVAIQAVLSLYASGR	[1] Oxidation (M)	ACTM_CIOSA	Actin, muscle OS=Ciona savignyi OX=51511 PE=2 SV=1	14.7631	17386.4	21439.5
373	24.4492	3	920.822	2759.44	0.00779778	2.82586	65.43	KYSVWIGGSILASLSTFQQMWITK	[20] Oxidation (M)	ACTM_CIOSA	Actin, muscle OS=Ciona savignyi OX=51511 PE=2 SV=1	19.6259	92169.9	121874
455	24.2943	5	846.036	4225.14	0.0107366	2.54114	39.28	KYSVWIGGSILASLSTFQQMWITKQEYDEAGPSIVHR		ACTM_CIOSA	Actin, muscle OS=Ciona savignyi OX=51511 PE=2 SV=1	140.139	402553	1832.78
482	24.389	5	846.035	4225.14	0.00813302	1.92492	---	KYSVWIGGSILASLSTFQQMWITKQEYDEAGPSIVHR		ACTM_CIOSA	Actin, muscle OS=Ciona savignyi OX=51511 PE=2 SV=1	123.234	28043.9	408072
992	24.389	4	1057.29	4225.14	0.00820622	1.94224	37.44	KYSVWIGGSILASLSTFQQMWITKQEYDEAGPSIVHR		ACTM_CIOSA	Actin, muscle OS=Ciona savignyi OX=51511 PE=2 SV=1	130.265	7394.98	180091
1103	24.2943	4	1057.29	4225.14	0.0105517	2.49738	39.79	KYSVWIGGSILASLSTFQQMWITKQEYDEAGPSIVHR		ACTM_CIOSA	Actin, muscle OS=Ciona savignyi OX=51511 PE=2 SV=1	140.408	178674	642.729
378	24.4993	3	1240.27	3717.78	0.0118475	3.18673	17.6	QYFIGVLDIAGFEIFDFNSFEQLCINFTNEK	[24] Carbamidomethyl (C)	MYH7_BOVIN	Myosin-7 OS=Bos taurus OX=9913 GN=MYH7 PE=1 SV=1	10.6797	124686	145056
1355	24.3545	3	564.659	1690.96	0.00376369	2.22578	58.46	RVIQYFAVIAAIGDR		MYH7_BOVIN	Myosin-7 OS=Bos taurus OX=9913 GN=MYH7 PE=1 SV=1	141.421	0	15129.8
2481	21.0201	3	767.033	2298.08	0.00492827	2.14453	37.9	NDLQLQVQAEQDNLADAEER		MYH7_BOVIN	Myosin-7 OS=Bos taurus OX=9913 GN=MYH7 PE=1 SV=1	141.421	0	58437
296	24.4578	4	1047.29	4185.14	0.0164625	3.93357	47.65	VDANIAEQVIIQYGGSVNASNAAELFAQPDIDGALVGGASLK		TPIS_ECODH	Triosephosphate isomerase OS=Escherichia coli (strain K12 / DH10B) OX=316385 GN=tpiA PE=1 SV=1	83.5995	147444	37887.6
3155	21.8288	3	1088.2	3261.57	0.00832918	2.55374	41.26	EAEGSHIMLGAQNVDLNLSGAFTGETSAAMLK		TPIS_ECODH	Triosephosphate isomerase OS=Escherichia coli (strain K12 / DH10B) OX=316385 GN=tpiA PE=1 SV=1	140.785	75549.8	170.396
378	24.4993	3	1240.27	3717.78	0.0118475	3.18673	17.6	QYFIGVLDIAGFEIFDFNSFEQLCINFTNEK	[24] Carbamidomethyl (C)	MYSS_CHICK	Myosin heavy chain, skeletal muscle, adult OS=Gallus gallus OX=9031 PE=1 SV=4	10.6797	124686	145056
3369	16.5114	3	726.015	2175.02	0.00548054	2.51977	21.18	EVTERAEDEEEINAELTAK		MYSS_CHICK	Myosin heavy chain, skeletal muscle, adult OS=Gallus gallus OX=9031 PE=1 SV=4	141.421	62030.4	0
394	24.432	4	708.878	2831.48	0.00769691	2.71834	14.94	DSLLVIQWNIRAFMGVKNWPWMK		MYH7_HUMAN	Myosin-7 OS=Homo sapiens OX=9606 GN=MYH7 PE=1 SV=5	14.9546	58929.7	72866.5
662	24.432	3	944.835	2831.48	0.00760632	2.68634	15.71	DSLLVIQWNIRAFMGVKNWPWMK		MYH7_HUMAN	Myosin-7 OS=Homo sapiens OX=9606 GN=MYH7 PE=1 SV=5	17.0325	48452.7	61722
1355	24.3545	3	564.659	1690.96	0.00376369	2.22578	19.73	RVIQYFAVIAAIGDR		MYH7_HUMAN	Myosin-7 OS=Homo sapiens OX=9606 GN=MYH7 PE=1 SV=5	141.421	0	15129.8
570	2.65858	2	546.757	1091.5	0.00323748	2.9661	79.93	GSGGGSSGGSIGGR		K2C1_HUMAN	Keratin, type II cytoskeletal 1 OS=Homo sapiens OX=9606 GN=KRT1 PE=1 SV=6	140.617	186124	530.962
2008	14.9971	3	465.25	1392.73	0.00343699	2.46782	17.81	TNAENEFVTIKK		K2C1_HUMAN	Keratin, type II cytoskeletal 1 OS=Homo sapiens OX=9606 GN=KRT1 PE=1 SV=6	141.421	98720.6	0
990	17.7849	2	784.446	1566.88	0.00406868	2.59669	19.12	AAVEEGVVAGGGVALIR		CH60_BLOFL	Chaperonin GroEL OS=Blochmanniella floridana OX=203907 GN=groEL PE=3 SV=1	141.421	653647	0
1817	23.7906	3	951.117	2850.33	0.00588146	2.06344	20.64	EGVITVEEGSGLQDELDVVEGMQFDR		CH60_BLOFL	Chaperonin GroEL OS=Blochmanniella floridana OX=203907 GN=groEL PE=3 SV=1	141.421	50984.7	0
617	21.3384	2	784.445	1566.88	0.00342441	2.18551	30.95	AAVEEGVVAGGGVALIR		CH60_BLOFL	Chaperonin GroEL OS=Blochmanniella floridana OX=203907 GN=groEL PE=3 SV=1	141.215	301.085	412141
1474	21.3126	3	523.299	1566.88	0.0034884	2.22634	30.31	AAVEEGVVAGGGVALIR		CH60_BLOFL	Chaperonin GroEL OS=Blochmanniella floridana OX=203907 GN=groEL PE=3 SV=1	141.421	0	37237.2
19	24.5314	3	1084.55	3250.63	0.00329999	1.01518	---	MTQIMFETFNVPALYVAIQAVLSLYSAGR	[3] Deamidated (NQ)|[5] Oxidation (M)|[10] Deamidated (NQ)	ACT1_OXYTR	Actin, cytoplasmic OS=Oxytricha trifallax OX=94289 PE=3 SV=1	5.86902	1.70971e+06	1.85776e+06
396	24.5314	4	813.665	3250.63	0.00127612	0.392576	13.13	MTQIMFETFNVPALYVAIQAVLSLYSAGR	[3] Deamidated (NQ)|[5] Oxidation (M)|[10] Deamidated (NQ)	ACT1_OXYTR	Actin, cytoplasmic OS=Oxytricha trifallax OX=94289 PE=3 SV=1	7.4265	65010.7	72217
144	24.5206	3	1089.88	3266.63	0.00258983	0.792814	13.72	MTQIMFETFNVPALYVAIQAVLSLYSAGR	[1] Oxidation (M)|[3] Deamidated (NQ)|[5] Oxidation (M)|[10] Deamidated (NQ)	ACT1_OXYTR	Actin, cytoplasmic OS=Oxytricha trifallax OX=94289 PE=3 SV=1	8.82105	429521	486667
1200	24.5206	4	817.664	3266.63	0.00245037	0.750123	---	MTQIMFETFNVPALYVAIQAVLSLYSAGR	[1] Oxidation (M)|[3] Deamidated (NQ)|[5] Oxidation (M)|[10] Deamidated (NQ)	ACT1_OXYTR	Actin, cytoplasmic OS=Oxytricha trifallax OX=94289 PE=3 SV=1	14.7631	17386.4	21439.5
144	24.5206	3	1089.88	3266.63	-0.0239102	-7.31948	19.32	MTQIMFESFNIPAFYVAIQAVLSLYASGR		ACT_CHOCR	Actin OS=Chondrus crispus OX=2769 GN=AC PE=2 SV=1	8.82105	429521	486667
1200	24.5206	4	817.664	3266.63	-0.0240496	-7.36217	---	MTQIMFESFNIPAFYVAIQAVLSLYASGR		ACT_CHOCR	Actin OS=Chondrus crispus OX=2769 GN=AC PE=2 SV=1	14.7631	17386.4	21439.5
180	24.5314	3	1105.19	3312.55	-0.0154552	-4.66563	80.08	MTQIMFETFNCPAMYVAIQAVLSLYASGR	[10] Deamidated (NQ)|[11] Carbamidomethyl (C)	ACT2_BOMMO	Actin, muscle-type A2 OS=Bombyx mori OX=7091 PE=3 SV=1	10.2683	359904	416260
410	24.3718	3	987.528	2959.56	0.0079572	2.68865	43.11	FGVSAAAAVAVAAGPVEAAEEKTEFDVILK		RL7_CITK8	Large ribosomal subunit protein bL12 OS=Citrobacter koseri (strain ATCC BAA-895 / CDC 4225-83 / SGSC4696) OX=290338 GN=rplL PE=3 SV=1	140.414	921.007	257642
571	24.4148	4	668.878	2671.48	0.00623218	2.33286	23.45	HKIPVKYLEFISECIIQVLQSK	[14] Carbamidomethyl (C)	MYG_GORBE	Myoglobin OS=Gorilla gorilla beringei OX=499232 GN=MB PE=1 SV=2	3.6019	155568	163700
1322	24.4234	3	891.502	2671.48	0.00658827	2.46615	22.36	HKIPVKYLEFISECIIQVLQSK	[14] Carbamidomethyl (C)	MYG_GORBE	Myoglobin OS=Gorilla gorilla beringei OX=499232 GN=MB PE=1 SV=2	8.02025	65349.4	73207.2
770	2.78767	2	670.304	1338.59	0.00360344	2.69196	44.15	SSSSGSVGESSSKGP		K1C10_HUMAN	Keratin, type I cytoskeletal 10 OS=Homo sapiens OX=9606 GN=KRT10 PE=1 SV=6	141.421	36258.8	0
1092	22.4656	3	530.299	1587.88	0.00322524	2.03117	24.84	THINLVVIGHVDSGK		EF1A_CRYPV	Elongation factor 1-alpha OS=Cryptosporidium parvum OX=5807 PE=2 SV=1	141.421	0	90455.6
1630	22.4656	4	397.976	1587.88	0.00331597	2.08831	27.3	THINLVVIGHVDSGK		EF1A_CRYPV	Elongation factor 1-alpha OS=Cryptosporidium parvum OX=5807 PE=2 SV=1	141.421	0	39844
1309	20.0478	2	631.86	1261.71	0.00303	2.40152	24.76	DLVVSLAYQVR		SLYD_ECOLI	FKBP-type peptidyl-prolyl cis-trans isomerase SlyD OS=Escherichia coli (strain K12) OX=83333 GN=slyD PE=1 SV=1	141.421	103187	0
1817	23.7906	3	951.117	2850.33	0.00598146	2.09852	20.64	EGVITVEEGSGLQNELDVVEGMQFDR	[14] Deamidated (NQ)	CH602_METCA	Chaperonin GroEL 2 OS=Methylococcus capsulatus (strain ATCC 33009 / NCIMB 11132 / Bath) OX=243233 GN=groEL2 PE=3 SV=1	141.421	50984.7	0
2236	23.9971	2	770.897	1539.78	0.00316149	2.05321	37.07	VVIGMDVAASEFFR		ENOA_HUMAN	Alpha-enolase OS=Homo sapiens OX=9606 GN=ENO1 PE=1 SV=2	141.041	45.8637	34085.1
3630	22.1816	2	770.897	1539.78	0.00338311	2.19715	35.55	VVIGMDVAASEFFR		ENOA_HUMAN	Alpha-enolase OS=Homo sapiens OX=9606 GN=ENO1 PE=1 SV=2	140.212	17263	74.1095
2849	22.6377	3	654.661	1960.96	0.00340097	1.73434	28.29	IHAGGFMTTVATIDVNGEK	[16] Deamidated (NQ)	RL25_RHIME	Large ribosomal subunit protein bL25 OS=Rhizobium meliloti (strain 1021) OX=266834 GN=rplY PE=3 SV=1	141.421	0	33445.6
3317	22.4742	2	852.454	1702.89	0.00355696	2.08878	45.53	FVESVDVAVNLGIDAR		RL1_AERHH	Large ribosomal subunit protein uL1 OS=Aeromonas hydrophila subsp. hydrophila (strain ATCC 7966 / DSM 30187 / BCRC 13018 / CCUG 14551 / JCM 1027 / KCTC 2358 / NCIMB 9240 / NCTC 8049) OX=380703 GN=rplA PE=3 SV=1	141.421	0	33206.8
3444	22.7581	3	657.363	1969.07	0.00382479	1.94244	12.91	AINIAGETSSHAFLLVQAK		TITIN_HUMAN	Titin OS=Homo sapiens OX=9606 GN=TTN PE=1 SV=4	141.421	0	19954.6
3720	22.4398	3	673.696	2018.07	0.00407323	2.01839	18.84	LPLVGGHEGAGVVVGMGENVK		ADH1_CANAX	Alcohol dehydrogenase 1 OS=Candida albicans OX=5476 GN=ADH1 PE=1 SV=1	141.421	0	10532.6
3871	23.8336	3	905.782	2714.32	0.00597643	2.20182	13.01	NMITGAAQMDGAILVVSAADGPMPQTR		EFTU_ACHLI	Elongation factor Tu OS=Acholeplasma laidlawii (strain PG-8A) OX=441768 GN=tuf PE=3 SV=1	139.881	150.363	27464.3
4803	23.9541	3	643.021	1926.04	0.00359275	1.86536	19.7	GLYQGFNVSVQGIIIYR		ADT1_BOVIN	ADP/ATP translocase 1 OS=Bos taurus OX=9913 GN=SLC25A4 PE=1 SV=3	141.421	0	4982.07
5170	23.9541	2	964.028	1926.04	0.00419742	2.1793	19.66	GLYQGFNVSVQGIIIYR		ADT1_BOVIN	ADP/ATP translocase 1 OS=Bos taurus OX=9913 GN=SLC25A4 PE=1 SV=3	141.421	0	10583.9
