## Supplementary material for "DNA Traces on the Shroud of Turin: Metagenomics of the 1978 Official Sample Collection": Dataset S4

### Sheet: Archaea
	AB1					C/D12					R58					C3_ha					C10_gl					C12_fe					B12
	% on total reads	n. reads	taxid	name of class		% on total reads	n. reads	taxid	name of class		% on total reads	n. reads	taxid	name of class		% on total reads	n. reads	taxid	name of class		% on total reads	n. reads	taxid	name of class		% on total reads	n. reads	taxid	name of class		% on total reads	n. reads	taxid	name of class
	0.01	7294	183963	Halobacteria		0.05	40524	183963	Halobacteria		0.05	70223	183963	Halobacteria		0.05	64968	183963	Halobacteria		0.04	58236	183963	Halobacteria		0.06	92900	183963	Halobacteria		0.01	14345	183963	Halobacteria
	0	784	224756	Methanomicrobia		0	1007	224756	Methanomicrobia		0	2118	224756	Methanomicrobia		0	2588	224756	Methanomicrobia		0	1800	224756	Methanomicrobia		0	2459	224756	Methanomicrobia		0	1201	224756	Methanomicrobia
	0	445	183924	Thermoprotei		0	686	183924	Thermoprotei		0	2050	183924	Thermoprotei		0	1473	183924	Thermoprotei		0	1595	183924	Thermoprotei		0	2000	183924	Thermoprotei		0	691	183925	Methanobacteria
	0	368	1643678	Nitrososphaeria		0	223	183968	Thermococci		0	570	183988	Methanopyri		0	399	183968	Thermococci		0	393	1643678	Nitrososphaeria		0	551	183988	Methanopyri		0	556	1643678	Nitrososphaeria
	0	354	183925	Methanobacteria		0	181	1643678	Nitrososphaeria		0	440	183968	Thermococci		0	377	183925	Methanobacteria		0	378	183968	Thermococci		0	546	183968	Thermococci		0	412	183924	Thermoprotei
	0	209	183968	Thermococci		0	173	183925	Methanobacteria		0	405	183925	Methanobacteria		0	344	183988	Methanopyri		0	372	183988	Methanopyri		0	392	1643678	Nitrososphaeria		0	289	183968	Thermococci
	0	173	183939	Methanococci		0	157	183939	Methanococci		0	386	1643678	Nitrososphaeria		0	340	1643678	Nitrososphaeria		0	349	183925	Methanobacteria		0	343	183925	Methanobacteria		0	175	183939	Methanococci
	0	48	183967	Thermoplasmata		0	142	183988	Methanopyri		0	121	183939	Methanococci		0	102	183939	Methanococci		0	148	183939	Methanococci		0	95	183967	Thermoplasmata		0	49	183967	Thermoplasmata
	0	29	183988	Methanopyri		0	49	183980	Archaeoglobi		0	95	183967	Thermoplasmata		0	84	183980	Archaeoglobi		0	104	183967	Thermoplasmata		0	94	183939	Methanococci		0	44	183988	Methanopyri
	0	29	183980	Archaeoglobi		0	19	183967	Thermoplasmata		0	87	183980	Archaeoglobi		0	65	183967	Thermoplasmata		0	75	183980	Archaeoglobi		0	93	183980	Archaeoglobi		0	32	183980	Archaeoglobi
	0	17	3049162	CandidatusLokiarchaeia		0	11	3049162	CandidatusLokiarchaeia		0	22	3049162	CandidatusLokiarchaeia		0	20	3049162	CandidatusLokiarchaeia		0	18	3049162	CandidatusLokiarchaeia		0	31	2798274	Conexivisphaeria		0	19	3049162	CandidatusLokiarchaeia
	0	8	171536	Methanonatronarchaeia		0	9	171536	Methanonatronarchaeia		0	21	2798274	Conexivisphaeria		0	16	2798274	Conexivisphaeria		0	15	171536	Methanonatronarchaeia		0	10	2856052	CandidatusNanohalobia		0	13	2856052	CandidatusNanohalobia
	0	8	2974821	Nanobdellia		0	9	2798274	Conexivisphaeria		0	13	2885733	CandidatusMicrarchaeia		0	7	171536	Methanonatronarchaeia		0	14	2798274	Conexivisphaeria		0	9	171536	Methanonatronarchaeia		0	10	2798274	Conexivisphaeria
	0	4	2545688	CandidatusMethanoliparia		0	4	2545688	CandidatusMethanoliparia		0	6	171536	Methanonatronarchaeia		0	4	2545688	CandidatusMethanoliparia		0	3	2974821	Nanobdellia		0	8	3049162	CandidatusLokiarchaeia		0	9	2545688	CandidatusMethanoliparia
	0	3	2856052	CandidatusNanohalobia		0	1	2856052	CandidatusNanohalobia		0	6	2974821	Nanobdellia		0	4	2974821	Nanobdellia		0	2	2545688	CandidatusMethanoliparia		0	6	2885733	CandidatusMicrarchaeia		0	7	171536	Methanonatronarchaeia
	0	2	2798274	Conexivisphaeria							0	4	2856052	CandidatusNanohalobia		0	3	2885733	CandidatusMicrarchaeia		0	2	2885733	CandidatusMicrarchaeia		0	3	2974821	Nanobdellia		0	2	2885733	CandidatusMicrarchaeia
	0	1	2885733	CandidatusMicrarchaeia							0	3	2545688	CandidatusMethanoliparia		0	2	2856052	CandidatusNanohalobia		0	1	2856052	CandidatusNanohalobia							0	1	2974821	Nanobdellia

### Sheet: Bacteria
	AB1					C3					A11					C3_ha					C10_gl					C12_fe					B12
	% on total reads	n. reads	taxid	name of phylum		% on total reads	n. reads	taxid	name of phylum		% on total reads	n. reads	taxid	name of phylum		% on total reads	n. reads	taxid	name of phylum		% on total reads	n. reads	taxid	name of phylum		% on total reads	n. reads	taxid	name of phylum		% on total reads	n. reads	taxid	name of phylum
	6.07	8063330	201174	Actinomycetota		26.72	22939794	1224	Pseudomonadota		23.69	32069541	1224	Pseudomonadota		24.11	29979572	1224	Pseudomonadota		16.37	26526529	1224	Pseudomonadota		25.31	37582603	1224	Pseudomonadota		5.39	6407970	1224	Pseudomonadota
	2.56	3397534	1224	Pseudomonadota		2.77	2381171	201174	Actinomycetota		1.62	2189316	201174	Actinomycetota		1.89	2343929	201174	Actinomycetota		1.24	2008452	201174	Actinomycetota		1.69	2513324	201174	Actinomycetota		3.24	3855420	201174	Actinomycetota
	2.08	2756736	1239	Bacillota		1.12	959520	976	Bacteroidota		0.1	137072	1239	Bacillota		0.14	169680	1239	Bacillota		0.26	413971	1239	Bacillota		0.08	119272	976	Bacteroidota		0.73	863513	1239	Bacillota
	0.13	176287	976	Bacteroidota		0.51	436195	1239	Bacillota		0.09	125179	976	Bacteroidota		0.09	107283	976	Bacteroidota		0.07	120569	976	Bacteroidota		0.07	101574	1239	Bacillota		0.35	421836	976	Bacteroidota
	0.02	22562	32066	Fusobacteriota		0.05	41827	2818505	Myxococcota		0.05	69920	2818505	Myxococcota		0.05	64713	2818505	Myxococcota		0.04	59167	2818505	Myxococcota		0.06	94520	2818505	Myxococcota		0.02	24248	1297	Deinococcota
	0.01	13467	29547	Campylobacterota		0.03	23341	200940	Thermodesulfobacteriota		0.04	48732	203682	Planctomycetota		0.03	40153	203682	Planctomycetota		0.02	38200	203682	Planctomycetota		0.04	55599	203682	Planctomycetota		0.02	22032	203691	Spirochaetota
	0.01	7752	2818505	Myxococcota		0.02	20293	203682	Planctomycetota		0.03	41856	200940	Thermodesulfobacteriota		0.03	38059	200940	Thermodesulfobacteriota		0.02	35025	200940	Thermodesulfobacteriota		0.03	50926	200940	Thermodesulfobacteriota		0.02	18651	203682	Planctomycetota
	0.01	7135	203691	Spirochaetota		0.01	11350	1297	Deinococcota		0.01	19402	1297	Deinococcota		0.02	20929	1297	Deinococcota		0.01	16543	1297	Deinococcota		0.02	25731	1297	Deinococcota		0.01	17794	29547	Campylobacterota
	0	4725	200940	Thermodesulfobacteriota		0.01	9774	57723	Acidobacteriota		0.01	17529	57723	Acidobacteriota		0.01	15772	57723	Acidobacteriota		0.01	14757	57723	Acidobacteriota		0.01	21851	57723	Acidobacteriota		0.01	16142	2818505	Myxococcota
	0	4415	1117	Cyanobacteriota		0.01	8092	1117	Cyanobacteriota		0.01	16117	1117	Cyanobacteriota		0.01	14084	1117	Cyanobacteriota		0.01	12979	1117	Cyanobacteriota		0.01	18115	1117	Cyanobacteriota		0.01	11649	200940	Thermodesulfobacteriota
	0	4395	1297	Deinococcota		0.01	5224	74201	Verrucomicrobiota		0.01	12935	74201	Verrucomicrobiota		0.01	11086	74201	Verrucomicrobiota		0.01	10381	74201	Verrucomicrobiota		0.01	15250	74201	Verrucomicrobiota		0.01	7979	32066	Fusobacteriota
	0	4223	203682	Planctomycetota		0	3680	142182	Gemmatimonadota		0.01	7109	142182	Gemmatimonadota		0.01	6267	142182	Gemmatimonadota		0	5780	142182	Gemmatimonadota		0.01	9033	142182	Gemmatimonadota		0.01	7697	1117	Cyanobacteriota
	0	2176	544448	Mycoplasmatota		0	3126	29547	Campylobacterota		0	3889	203691	Spirochaetota		0	4380	203691	Spirochaetota		0	5104	203691	Spirochaetota		0	3863	200795	Chloroflexota		0	5619	57723	Acidobacteriota
	0	1954	57723	Acidobacteriota		0	2843	32066	Fusobacteriota		0	3507	29547	Campylobacterota		0	3209	29547	Campylobacterota		0	3879	29547	Campylobacterota		0	3804	203691	Spirochaetota		0	4803	74201	Verrucomicrobiota
	0	1396	74201	Verrucomicrobiota		0	2437	203691	Spirochaetota		0	3082	40117	Nitrospirota		0	2862	200795	Chloroflexota		0	3220	32066	Fusobacteriota		0	3493	40117	Nitrospirota		0	2336	544448	Mycoplasmatota
	0	1233	95818	CandidatusSaccharibacteria		0	1680	3018035	Bdellovibrionota		0	3028	200795	Chloroflexota		0	2610	40117	Nitrospirota		0	2446	200795	Chloroflexota		0	3243	29547	Campylobacterota		0	1653	3018035	Bdellovibrionota
	0	867	3018035	Bdellovibrionota		0	1653	200795	Chloroflexota		0	2526	3018035	Bdellovibrionota		0	1995	3018035	Bdellovibrionota		0	2357	40117	Nitrospirota		0	2881	1853220	Rhodothermota		0	1516	142182	Gemmatimonadota
	0	618	142182	Gemmatimonadota		0	1476	1853220	Rhodothermota		0	2009	1853220	Rhodothermota		0	1988	1853220	Rhodothermota		0	2052	3018035	Bdellovibrionota		0	2661	3018035	Bdellovibrionota		0	1514	508458	Synergistota
	0	569	200795	Chloroflexota		0	1399	40117	Nitrospirota		0	1580	32066	Fusobacteriota		0	1596	32066	Fusobacteriota		0	1802	1853220	Rhodothermota		0	1596	3027942	Thermomicrobiota		0	1211	200795	Chloroflexota
	0	535	508458	Synergistota		0	1047	544448	Mycoplasmatota		0	1469	544448	Mycoplasmatota		0	1221	544448	Mycoplasmatota		0	1450	544448	Mycoplasmatota		0	1512	1154676	Vulcanimicrobiota		0	832	95818	CandidatusSaccharibacteria
	0	451	200918	Thermotogota		0	657	1154676	Vulcanimicrobiota		0	1305	3027942	Thermomicrobiota		0	1173	508458	Synergistota		0	1186	508458	Synergistota		0	1443	32066	Fusobacteriota		0	794	40117	Nitrospirota
	0	274	1853220	Rhodothermota		0	642	95818	CandidatusSaccharibacteria		0	1065	1090	Chlorobiota		0	1091	3027942	Thermomicrobiota		0	995	3027942	Thermomicrobiota		0	1439	544448	Mycoplasmatota		0	579	1853220	Rhodothermota
	0	273	200783	Aquificota		0	632	508458	Synergistota		0	1005	508458	Synergistota		0	938	1154676	Vulcanimicrobiota		0	965	1154676	Vulcanimicrobiota		0	1326	508458	Synergistota		0	544	1090	Chlorobiota
	0	272	40117	Nitrospirota		0	629	1090	Chlorobiota		0	999	1154676	Vulcanimicrobiota		0	913	1090	Chlorobiota		0	842	200783	Aquificota		0	1107	1090	Chlorobiota		0	528	204428	Chlamydiota
	0	218	1090	Chlorobiota		0	619	3027942	Thermomicrobiota		0	898	200783	Aquificota		0	861	67819	Armatimonadota		0	808	1090	Chlorobiota		0	970	67819	Armatimonadota		0	479	200918	Thermotogota
	0	201	204428	Chlamydiota		0	505	67819	Armatimonadota		0	827	67819	Armatimonadota		0	664	200783	Aquificota		0	799	67819	Armatimonadota		0	889	200783	Aquificota		0	458	67819	Armatimonadota
	0	137	3027942	Thermomicrobiota		0	278	200783	Aquificota		0	643	67810	CandidatusBipolaricaulota		0	497	95818	CandidatusSaccharibacteria		0	508	95818	CandidatusSaccharibacteria		0	665	65842	Fibrobacterota		0	263	1154676	Vulcanimicrobiota
	0	135	1154676	Vulcanimicrobiota		0	232	200918	Thermotogota		0	598	65842	Fibrobacterota		0	462	204428	Chlamydiota		0	448	204428	Chlamydiota		0	560	67810	CandidatusBipolaricaulota		0	249	200783	Aquificota
	0	110	67819	Armatimonadota		0	219	65842	Fibrobacterota		0	591	204428	Chlamydiota		0	444	65842	Fibrobacterota		0	418	67810	CandidatusBipolaricaulota		0	523	204428	Chlamydiota		0	245	3027942	Thermomicrobiota
	0	82	200930	Deferribacterota		0	197	204428	Chlamydiota		0	422	200918	Thermotogota		0	426	67810	CandidatusBipolaricaulota		0	407	65842	Fibrobacterota		0	493	200918	Thermotogota		0	140	200930	Deferribacterota
	0	61	3002442	Thermodesulfobiota		0	192	134625	Kiritimatiellota		0	413	134625	Kiritimatiellota		0	386	200918	Thermotogota		0	361	200918	Thermotogota		0	489	134625	Kiritimatiellota		0	99	1134404	Ignavibacteriota
	0	58	68297	Dictyoglomota		0	152	1936987	Balneolota		0	410	1936987	Balneolota		0	372	1936987	Balneolota		0	317	1936987	Balneolota		0	484	1936987	Balneolota		0	94	134625	Kiritimatiellota
	0	54	1134404	Ignavibacteriota		0	83	67810	CandidatusBipolaricaulota		0	369	95818	CandidatusSaccharibacteria		0	315	134625	Kiritimatiellota		0	309	134625	Kiritimatiellota		0	392	95818	CandidatusSaccharibacteria		0	80	1936987	Balneolota
	0	39	65842	Fibrobacterota		0	81	1134404	Ignavibacteriota		0	145	200930	Deferribacterota		0	115	1293497	Nitrospinota		0	144	1293497	Nitrospinota		0	180	1293497	Nitrospinota		0	76	65842	Fibrobacterota
	0	36	134625	Kiritimatiellota		0	68	1293497	Nitrospinota		0	135	1293497	Nitrospinota		0	101	200938	Chrysiogenota		0	94	1134404	Ignavibacteriota		0	145	1134404	Ignavibacteriota		0	63	1293497	Nitrospinota
	0	28	74152	Elusimicrobiota		0	65	200938	Chrysiogenota		0	94	1134404	Ignavibacteriota		0	93	200930	Deferribacterota		0	90	200930	Deferribacterota		0	129	200938	Chrysiogenota		0	56	74152	Elusimicrobiota
	0	27	67818	Atribacterota		0	48	200930	Deferribacterota		0	77	200938	Chrysiogenota		0	90	1134404	Ignavibacteriota		0	72	200938	Chrysiogenota		0	85	200930	Deferribacterota		0	43	200938	Chrysiogenota
	0	24	200938	Chrysiogenota		0	40	74152	Elusimicrobiota		0	65	1930617	Calditrichota		0	35	256845	Lentisphaerota		0	40	68297	Dictyoglomota		0	35	1930617	Calditrichota		0	43	1930617	Calditrichota
	0	22	456828	CandidatusCloacimonadota		0	33	456828	CandidatusCloacimonadota		0	61	2138240	Coprothermobacterota		0	35	74152	Elusimicrobiota		0	34	74152	Elusimicrobiota		0	32	256845	Lentisphaerota		0	36	68297	Dictyoglomota
	0	22	67810	CandidatusBipolaricaulota		0	32	1930617	Calditrichota		0	38	1383058	CandidatusFervidibacterota		0	32	2138240	Coprothermobacterota		0	25	1383058	CandidatusFervidibacterota		0	30	74152	Elusimicrobiota		0	28	67812	CandidatusOmnitrophota
	0	18	1936987	Balneolota		0	21	67812	CandidatusOmnitrophota		0	37	3002442	Thermodesulfobiota		0	28	1383058	CandidatusFervidibacterota		0	25	1930617	Calditrichota		0	26	68297	Dictyoglomota		0	28	256845	Lentisphaerota
	0	18	1293497	Nitrospinota		0	13	256845	Lentisphaerota		0	36	74152	Elusimicrobiota		0	22	456828	CandidatusCloacimonadota		0	25	2138240	Coprothermobacterota		0	25	1383058	CandidatusFervidibacterota		0	24	67810	CandidatusBipolaricaulota
	0	17	1930617	Calditrichota		0	13	68297	Dictyoglomota		0	32	456828	CandidatusCloacimonadota		0	20	1930617	Calditrichota		0	20	456828	CandidatusCloacimonadota		0	25	2138240	Coprothermobacterota		0	24	3002442	Thermodesulfobiota
	0	17	67814	Caldisericota		0	13	3002442	Thermodesulfobiota		0	23	67812	CandidatusOmnitrophota		0	19	67818	Atribacterota		0	20	67814	Caldisericota		0	22	3002442	Thermodesulfobiota		0	23	67818	Atribacterota
	0	15	1383058	CandidatusFervidibacterota		0	12	1383058	CandidatusFervidibacterota		0	22	256845	Lentisphaerota		0	18	67812	CandidatusOmnitrophota		0	16	67812	CandidatusOmnitrophota		0	21	456828	CandidatusCloacimonadota		0	21	221235	CandidatusAbsconditabacteria
	0	11	256845	Lentisphaerota		0	12	67818	Atribacterota		0	22	68297	Dictyoglomota		0	18	67814	Caldisericota		0	16	256845	Lentisphaerota		0	21	67812	CandidatusOmnitrophota		0	12	456828	CandidatusCloacimonadota
	0	6	67812	CandidatusOmnitrophota		0	9	221235	CandidatusAbsconditabacteria		0	17	67818	Atribacterota		0	12	68297	Dictyoglomota		0	15	221235	CandidatusAbsconditabacteria		0	16	67818	Atribacterota		0	10	1383058	CandidatusFervidibacterota
	0	6	221235	CandidatusAbsconditabacteria		0	1	67814	Caldisericota		0	16	67814	Caldisericota		0	10	3002442	Thermodesulfobiota		0	15	3002442	Thermodesulfobiota		0	14	221235	CandidatusAbsconditabacteria		0	8	67814	Caldisericota
	0	3	2138240	Coprothermobacterota							0	5	221235	CandidatusAbsconditabacteria		0	6	221235	CandidatusAbsconditabacteria		0	13	67818	Atribacterota		0	12	67814	Caldisericota		0	5	2138240	Coprothermobacterota

### Sheet: Fungi
	AB1					C3					A11					C3_ha					C10_gl					C12_fe					B12
	% on total reads	n. reads	taxid	name of order		% on total reads	n. reads	taxid	name of order		% on total reads	n. reads	taxid	name of order		% on total reads	n. reads	taxid	name of order		% on total reads	n. reads	taxid	name of order		% on total reads	n. reads	taxid	name of order		% on total reads	n. reads	taxid	name of order
	0.66	878946	4892	Saccharomycetales		0.13	111567	4892	Saccharomycetales		0.01	14575	162474	Malasseziales		0.05	67609	5042	Eurotiales		0.04	61562	5125	Hypocreales		0.01	10853	5042	Eurotiales		0.33	391796	162474	Malasseziales
	0.37	486357	162474	Malasseziales		0.06	54138	5042	Malasseziales		0.01	8490	5125	Hypocreales		0.02	27013	162474	Malasseziales		0.03	56179	5042	Eurotiales		0.01	8997	162474	Malasseziales		0.01	14022	4892	Saccharomycetales
	0.05	62250	5042	Eurotiales		0.03	29453	5125	Eurotiales		0	6122	5042	Eurotiales		0.01	10985	5125	Hypocreales		0.01	10057	162474	Malasseziales		0.01	7870	5125	Hypocreales		0.01	12831	5042	Eurotiales
	0.01	9948	5125	Hypocreales		0.01	4653	1028384	Hypocreales		0	5569	4892	Saccharomycetales		0.01	6241	5139	Sordariales		0	6192	4892	Saccharomycetales		0	6423	5139	Sordariales		0	5703	5178	Helotiales
	0	6090	5178	Helotiales		0	3310	5139	Sordariales		0	5161	5139	Sordariales		0	5581	4892	Saccharomycetales		0	6101	5139	Sordariales		0	4882	75739	Eucoccidiorida		0	5261	5125	Hypocreales
	0	3920	5139	Sordariales		0	2181	639021	Helotiales		0	2403	1028384	Glomerellales		0	5541	1028384	Glomerellales		0	3345	1028384	Glomerellales		0	4392	2704949	Trypanosomatida		0	2407	5139	Sordariales
	0	2524	1028384	Glomerellales		0	1397	5178	Glomerellales		0	2142	2726947	Mycosphaerellales		0	2395	2726947	Mycosphaerellales		0	2434	639021	Magnaporthales		0	3504	4892	Saccharomycetales		0	1827	1028384	Glomerellales
	0	2457	92860	Pleosporales		0	1109	2726947	Magnaporthales		0	2023	639021	Magnaporthales		0	2253	639021	Magnaporthales		0	2080	2726947	Mycosphaerellales		0	2427	1028384	Glomerellales		0	1557	639021	Magnaporthales
	0	1541	2726947	Mycosphaerellales		0	810	92860	Mycosphaerellales		0	1073	92860	Pleosporales		0	2038	92860	Pleosporales		0	1233	5234	Tremellales		0	2369	639021	Magnaporthales		0	1272	92860	Pleosporales
	0	1378	639021	Magnaporthales		0	703	34346	Trichosporonales		0	1014	1851469	Trichosporonales		0	1102	1851469	Trichosporonales		0	1228	1851469	Trichosporonales		0	1961	2726947	Mycosphaerellales		0	1147	5338	Agaricales
	0	1143	5267	Ustilaginales		0	550	162474	Pucciniales		0	861	5234	Tremellales		0	920	5258	Pucciniales		0	1214	5178	Helotiales		0	1446	5819	Haemosporida		0	1105	5267	Ustilaginales
	0	1034	5234	Tremellales		0	432	5267	Pleosporales		0	861	5258	Pucciniales		0	810	5178	Helotiales		0	1093	92860	Pleosporales		0	1339	1851469	Trichosporonales		0	1054	2726947	Mycosphaerellales
	0	979	5258	Pucciniales		0	400	1851469	Tremellales		0	448	5267	Ustilaginales		0	804	5234	Tremellales		0	1057	5258	Pucciniales		0	1152	265318	Cyanidiales		0	934	1851469	Trichosporonales
	0	954	5338	Agaricales		0	329	5234	Agaricales		0	406	5178	Helotiales		0	557	5267	Ustilaginales		0	525	5338	Agaricales		0	1010	5258	Pucciniales		0	846	5234	Tremellales
	0	808	1851469	Trichosporonales		0	226	5338	Ustilaginales		0	347	5338	Agaricales		0	523	5338	Agaricales		0	514	5267	Ustilaginales		0	710	5234	Tremellales		0	688	5258	Pucciniales
	0	407	34346	Schizosaccharomycetales		0	123	36064	Cantharellales		0	122	36064	Cantharellales		0	197	36064	Cantharellales		0	301	34346	Schizosaccharomycetales		0	661	5863	Piroplasmida		0	372	36064	Cantharellales
	0	271	36064	Cantharellales		0	76	5258	Schizosaccharomycetales		0	113	34346	Schizosaccharomycetales		0	192	34346	Schizosaccharomycetales		0	175	36064	Cantharellales		0	422	5267	Ustilaginales		0	155	34346	Schizosaccharomycetales
																										0	384	5338	Agaricales
																										0	357	37104	Trichomonadida
																										0	277	92860	Pleosporales
																										0	136	5178	Helotiales
																										0	125	36064	Cantharellales
																										0	125	33847	Thalassiosirales
																										0	112	34346	Schizosaccharomycetales
																										0	110	2058949	Dictyosteliales
																										0	86	38748	Naviculales
																										0	63	5738	Diplomonadida
																										0	15	589342	Pyrenomonadales
																										0	13	589350	Cryptomonadales
																										0	2	33825	Peniculida
