## Supplementary material for "DNA Traces on the Shroud of Turin: Metagenomics of the 1978 Official Sample Collection": Dataset S8

### Sheet: Metazoa
Order	Family	name	rank	Common name	AB1	C/D12	R58	C3_ha	C10_gl	C12_fe	B12	Tot	%
Scleralcyonacea	Coralliidae	Corallium rubrum	species	Red coral	11	1	-	12025	26	-	-	12063	33.3352		Total
Carnivora	Canidae	Canis lupus	species	Dog	5710	205	1081	37	48	14	895	7990	22.0798		36187
Carnivora	Felidae	Felis catus	species	Cat	141	2	16	6	7	1	7684	7857	21.7122
Galliformes	Phasianidae	Gallus gallus	species	Chicken	181	12	3130	45	11	10	44	3433	9.48683
Artiodactyla	Bovidae	Bos	genus	Cattle	516	28	14	7	8	1	229	803	2.21903
Artiodactyla	Suidae	Sus scrofa	species	Pig	377	27	19	15	16	2	81	537	1.48396
Rodentia	Muridae	Mus musculus	species	Mouse	407	3	1	-	1	-	-	412	1.13853
Rodentia	Muridae	Rattus norvegicus	species	Brown rat	398	8	-	-	-	-	1	407	1.12471
Cypriniformes	Leuciscidae	Leuciscidae	family	Ray-finned fishes	273	-	5	1	1	3	10	293	0.809683
Artiodactyla	Cervidae	Cervidae	family	Deers	132	1	4	3	2	1	111	254	0.70191
Carnivora	Mustelidae	Mustelidae	family	Mustelids	18	2	5	1	1	-	122	149	0.41175
Artiodactyla	Bovidae	Capra hircus	species	Goat	4	-	-	2	2	-	86	94	0.259762
Perissodactyla	Equidae	Equus caballus	species	Horse	21	1	8	1	5	4	47	88	0.243181
Lagomorpha	Leporidae	Oryctolagus cuniculus	species	Rabbit	84	1	-	-	-	-	2	87	0.240418
Salmoniformes	Salmonidae	Salmo trutta	species	Brown trout	29	-	-	1	4	-	31	65	0.179623
Artiodactyla	Bovidae	Ovis	genus	Ovines	14	-	-	14	1	-	17	46	0.127117
Carnivora	Phocidae	Phocidae	family	True seals	13	-	-	-	3	-	28	44	0.121591
Sarcoptiformes	Pyroglyphidae	Dermatophagoides farinae	species	Dust mites	41	1	-	-	2	-	1	45	0.124354
Rhabditida	Rhabditidae	Oscheius tipulae	species	Nematode	-	-	-	-	-	-	43	43	0.118827
Hemiptera	Aphoidea	Aphis gossypii	species	Aphid	16	-	3	-	-	-	14	33	0.091193
Trombidiformes	Demodecidae	Demodex folliculorum	species	Mite	16	-	-	-	-	-	15	31	0.0856661
Podocopida	Darwinulidae	Darwinula stevensoni	species	Ostracod	-	-	8	7	3	11	1	30	0.0829027
Scleralcyonacea	Primnoidae	Callogorgia gracilis	species	Soft corals	-	-	-	29	-	-	-	29	0.0801393
Rodentia	Muridae	Micromys minutus	species	Harvest mouse	25	-	-	-	-	-	-	25	0.0690856
Carnivora	Ursidae	Ailuropoda melanoleuca	species	Giant panda	7	-	-	-	1	-	13	21	0.0580319
Podocopida	Notodromadidae	Notodromas monacha	species	Ostracod	10	2	1	1	6	1	-	21	0.0580319
Spariformes	Sparidae	Sparus aurata	species	Gilt-head bream	12	1	-	1	1	-	2	17	0.0469782
Diptera	Culicidae	Culex	genus	Mosquito	6	-	-	-	2	-	8	16	0.0442148
Mugiliformes	Mugilidae	Chelon labrosus	species	Thicklip grey mullet	14	-	-	-	-	-	1	15	0.0414513
Gadiformes	Gadidae	Gadus	genus	Cod	12	1	-	-	-	-	1	14	0.0386879
Pleuronectiformes	Scophthalmidae	Scophthalmus maximus	species	Turbot	-	1	-	-	-	-	13	14	0.0386879
Diptera	Tephritidae	Rhagoletis zephyria	species	Fruit fly	12	-	-	-	-	-	-	12	0.0331611
Phasmatodea	Timematidae	Timema douglasi	species	Stick insect	5	-	-	-	3	-	4	12	0.0331611
Sepiida	Sepiidae	Sepia officinalis	species	common cuttlefish	12	-	-	-	-	-	-	12	0.0331611
Cypriniformes	Nemacheilidae	Alburnus alburnus	species	Common bleak	11	-	-	-	-	-	-	11	0.0303977
Lagomorpha	Leporidae	Sylvilagus floridanus	species	eastern cottontail	10	-	-	-	-	-	-	10	0.0276342
Malacalcyonacea	Nephtheidae	Dendronephthya gigantea	species	Soft corals	-	-	-	9	-	-	-	9	0.0248708
Malacalcyonacea	Eunicellidae	Eunicella verrucosa	species	broad sea fan (soft coral)	-	-	-	9	-	-	-	9	0.0248708
Sarcoptiformes	Haplochthoniidae	Haplochthonius simplex	species	Mite	-	-	-	-	9	-	-	9	0.0248708

### Sheet: Viridiplantae
Family	name	rank	Common name	AB1	C/D12	R58	C3_ha	C10_gl	C12_fe	B12	Tot	%		total	12223
Apiaceae	Daucus carota	species	Carrot	4	1	3	-	3769	-	1	3778	30.9089
Poaceae	Triticum aestivum	species	Bread wheat	605	45	131	23	70	5	545	1424	11.6502
Musaceae	Musa	genus	Bananas	646	22	6	6	2	2	9	693	5.66964
Fabaceae	Arachis	genus	Peanut	45	582	-	-	-	-	-	627	5.12967
Poaceae	Zea mays	species	Corn, Maize	190	-	-	7	2	-	218	417	3.4116
Poaceae	Triticum monococcum	species	Einkorn wheat	128	17	22	3	9	3	125	307	2.51166
Cucurbitaceae	Cucumis	genus	Melon, Cucumber	142	2	2	4	140	-	11	301	2.46257
Rosaceae	Prunus	genus	Almond	36	2	-	3	4	-	228	273	2.23349
Solanaceae	Capsicum annuum	species	Pepper	2	-	-	-	181	-	2	185	1.51354
Solanaceae	Solanum lycopersicum	species	Tomato	45	12	1	4	2	1	116	181	1.48081
Urticaceae	Urtica dioica	species	Stinging nettle	58	9	17	1	1	1	34	121	0.989937
Juglandaceae	Juglans	genus	Walnuts	108	3	3	-	-	-	-	114	0.932668
Rutaceae	Citrus sinensis	species	Sweet orange	64	1	4	2	2	1	32	106	0.867218
Solanaceae	Solanum tuberosum	species	Potato	88	1	-	1	2	-	6	98	0.801767
Cannabaceae	Cannabis sativa	species	Hemp	89	2	1	-	-	-	1	93	0.760861
Poaceae	Aegilops	genus	Wild wheat	50	3	2	1	4	-	30	90	0.736317
Sapindaceae	Acer	genus	Maple	2	-	-	2	82	-	1	87	0.711773
Solanaceae	Solanum	genus	nightshades	65	-	-	-	5	-	11	81	0.662685
Pinaceae	Picea	genus	Spruce	29	-	3	6	18	1	16	73	0.597235
Fabaceae	Glycine subgen. Soja	subgenus	Wild soybean	-	-	-	-	-	-	64	64	0.523603
Moraceae	Ficus carica	species	Fig	3	-	-	2	-	-	57	62	0.50724
Poaceae	Triticeae	tribe	Cereals	22	8	5	2	5	1	19	62	0.50724
Poaceae	Triticum urartu	species	Einkorn wheat	25	2	3	-	2	1	22	55	0.449971
Poaceae	Oryza sativa	species	Rice	36	2	2	2	1	-	8	51	0.417246
Poaceae	Triticum turgidum	species	Durum wheat	20	2	3	-	2	-	18	45	0.368158
Ulmaceae	Ulmus glabra	species	Wych elm	39	1	-	-	2	1	-	43	0.351796
Poaceae	Avena	genus	Oats	13	-	9	8	-	1	6	37	0.302708
Poaceae	Lolium perenne	species	Perennial ryegrass	20	-	4	8	1	-	1	34	0.278164
Rosaceae	Malus domestica	species	Apple	17	1	2	1	5	1	4	31	0.25362
Solanaceae	Nicotiana	genus	Tobacco	3	-	-	-	19	-	7	29	0.237258
Fagaceae	Fagus sylvatica	species	Common beech	3	-	2	-	-	-	22	27	0.220895
Poaceae	Hordeum vulgare	species	Barley	6	-	1	-	3	-	17	27	0.220895
Brassicaceae	Brassica	genus	Brassicas	11	2	3	5	2	1	2	26	0.212714
Poaceae	Secale cereale	species	Rye	1	-	8	-	2	-	13	24	0.196351
Salicaceae	Populus	genus	Poplar	15	3	-	1	1	-	3	23	0.18817
Pinaceae	Pinus	genus	Pine	4	1	1	10	3	3	-	22	0.179989
Cucurbitaceae	Cucurbita	genus	Gourds	11	1	-	1	-	-	7	20	0.163626
Fabaceae	Trifolium	genus	Clovers	10	-	5	1	-	1	3	20	0.163626
Asteraceae	Lactuca sativa	species	Lettuce	7	1	2	-	5	-	4	19	0.155445
Convolvulaceae	Convolvulus arvensis	species	Field bindweed	5	1	7	3	1	-	2	19	0.155445
Urticaceae	Parietaria judaica	species	Spreading pellitory	13	2	2	-	-	-	2	19	0.155445
Vitaceae	Vitis	genus	Grapevine	17	1	-	1	-	-	-	19	0.155445
Anacardiaceae	Pistacia	genus	Pistachio	-	-	1	-	-	-	17	18	0.147263
Betulaceae	Carpinus viminea	species	Hornbeam	9	1	-	-	2	-	3	15	0.122719
Ulotrichaceae	Ulothrix zonata	species	Green algae	-	-	4	3	5	3	-	15	0.122719
Betulaceae	Corylus	genus	Hazelnut	4	-	-	-	-	-	10	14	0.114538
Poaceae	Sorghum bicolor	species	Sorghum	1	1	7	1	-	-	4	14	0.114538
Rosaceae	Pyrus communis	species	Common pear	10	-	2	-	-	-	2	14	0.114538
Asteraceae	Cichorieae	tribe	Chicory	3	2	-	-	-	2	6	13	0.106357
Chenopodiaceae	Spinacia oleracea	species	Spinach	10	-	-	-	1	-	2	13	0.106357
Poaceae	Poa	genus	Blue grass	1	2	-	6	2	1	1	13	0.106357
Salicaceae	Salix	genus	Willow	8	-	-	4	-	-	1	13	0.106357
Poaceae	Digitaria	genus	Crabgrass	5	-	1	-	1	-	5	12	0.0981756
Dioscoreaceae	Dioscorea cayenensis	subspecies	Yellow yam	6	1	-	1	-	1	2	11	0.0899943
Malvaceae	Theobroma cacao	species	Cacao tree	4	-	-	-	-	-	7	11	0.0899943
Fabaceae	Medicago	genus	Alfalfa	9	-	-	-	1	-	-	10	0.081813
Fagaceae	Quercus	genus	Oak	5	-	-	3	1	1	-	10	0.081813
Poaceae	Festuca	genus	Fescue grass	2	-	-	7	-	-	1	10	0.081813
Asteraceae	Cynara cardunculus	species	Cardoon	6	-	-	1	1	-	1	9	0.0736317
Malvaceae	Gossypium	genus	Cottons	2	-	-	-	-	-	7	9	0.0736317
